# A bipolar disorder-associated ultra-rare *AKAP11* protein-truncating variant attenuates stimulus-dependent PKA activation and induces anxiety- and depression-related behaviors in mice

**DOI:** 10.64898/2026.09.19.752887

**Authors:** Anna X. Luo, Leon Deng, Yannan Li, Xiaodi Zhang, Junnan Li, Xiaolei Zhu, Xiaobo Mao, Yijing Su, Bin Wu, Christopher A. Ross, Pan P. Li

## Abstract

Rare genetic variants associated with psychiatric disorders are thought to have larger individual effect sizes and direct biological roles, offering a unique opportunity for understanding causal relationships between genetic architecture and disease phenotypes. A recent whole-exome sequencing meta-analysis identified an increased burden of ultra-rare protein-truncating variants (PTVs) in *AKAP11* in patients with bipolar disorder and schizophrenia. *AKAP11* encodes an A-kinase anchoring protein that mediates the association of protein kinase A (PKA) and its substrates. How ultra-rare *AKAP11* variants contribute to psychiatric disorder pathogenesis remains unknown. Here, using CRISPR-Cas9 genome editing, we introduced into the mouse *Akap11* locus an ultra-rare PTV identified in a human patient with bipolar disorder. This ultra-rare PTV reduced *Akap11* mRNA and protein levels without producing stable novel mRNA isoforms, leading to *Akap11* haploinsufficiency. Male heterozygous mice exhibited behavioral abnormalities consistent with anxiety- and depression-related phenotypes. Transcriptomic and proteomic profiling of the neocortex revealed molecular changes involving synaptic organization, synaptic signaling, and neurite morphogenesis. Notably, the heterozygous mutant showed selective elevation in type I, but not type II, PKA regulatory subunits, as well as PKA catalytic subunits, in the neocortex. Functionally, these changes were accompanied by reduced phosphorylation of PKA substrates, attenuated stimulus-dependent PKA activity in cortical excitatory neurons, and impaired nascent dendritic development in cortical neurons. Together, our study presents a clinically relevant and genetically precise mouse model that provides mechanistic insight into how ultra-rare PTVs may contribute to psychiatric disorder pathogenesis, and a platform for testing rational therapeutics.
