## Supplementary Table 1 for "A bipolar disorder-associated ultra-rare *AKAP11* protein-truncating variant attenuates stimulus-dependent PKA activation and induces anxiety- and depression-related behaviors in mice"

### Sheet: 1A
Supplementary Table 1A
Related to Fig. 1B. Quantification of changes in Akap11 mRNAs using Gapdh as an internal reference. Mann-Whitney U tests.
primer pair	group1	group2	n1	n2	statistic	p	Z	effsize	magnitude	group1 mean	group2 mean
PP1	Akap11+/+	Akap11+/S384*	4	3	12	0.0571	2.12132	0.801784	large	1.01996	0.485073
PP2	Akap11+/+	Akap11+/S384*	4	3	12	0.0571	2.12132	0.801784	large	1.02159	0.416123
PP3	Akap11+/+	Akap11+/S384*	4	3	12	0.0571	2.12132	0.801784	large	1.01709	0.460559
Related to Fig. 1B. Quantification of changes in Akap11 mRNAs using Actb as an internal reference. Mann-Whitney U tests.
primer pair	group1	group2	n1	n2	statistic	p	Z	effsize	magnitude	group1_mean	group2_mean
PP1	Akap11+/+	Akap11+/S384*	4	3	12	0.0571	2.12132	0.801784	large	1.00087	0.564927
PP2	Akap11+/+	Akap11+/S384*	4	3	12	0.0571	2.12132	0.801784	large	1.00139	0.482579
PP3	Akap11+/+	Akap11+/S384*	4	3	12	0.0571	2.12132	0.801784	large	1.00046	0.53616

### Sheet: 1B
Supplementary Table 1B
Related to Fig. 1D. Quantification of immunoblots of Akap11 in four brain regions. Mann-Whitney U tests.
region	target	input	group1	group2	n1	n2	statistic	p	Z	effsize	magnitude	group1 mean (normalized)	group2 mean (normalized)	percentage difference (group2 - group1)
Somatosensory cortex	Akap11	fold change	Akap11+/+	Akap11+/S384*	6	6	33	0.0152	2.40192	0.693375	large	1	0.69536	-30.464
PFC	Akap11	fold change	Akap11+/+	Akap11+/S384*	6	6	31	0.0411	2.08167	0.600925	large	1	0.624626	-37.5374
Hippocampus	Akap11	fold change	Akap11+/+	Akap11+/S384*	6	6	36	0.00216	2.88231	0.83205	large	1	0.622098	-37.7902
Striatum	Akap11	fold change	Akap11+/+	Akap11+/S384*	6	6	34	0.00866	2.56205	0.7396	large	1	0.657736	-34.2264

### Sheet: 1C
Supplementary Table 1C
Oligonucleotides used in the current study
REAGENT	SOURCE	FIGURES	PURPOSE
Akap11_S384* forward: CCCCAGTGCCTCCGATAAAG	Integrated DNA Technologies	Multiple	Akap11 genotyping
Akap11_S384* reverse: AGGTTCGAATAGGGCTGAACA	Integrated DNA Technologies	Multiple	Akap11 genotyping
Akap11_S384* sequencing primer: CCCCAGTGCCTCCGATAAAG	Integrated DNA Technologies	Multiple	Akap11 genotyping
Akap11 PP1 forward: ACAGTTATGGCGGCTTTCCA	Integrated DNA Technologies	Fig. 1B	qPCR
Akap11 PP1 reverse: ACTGCATAGCTCCTTCTCGC	Integrated DNA Technologies	Fig. 1B	qPCR
Akap11 PP2 forward: AGCAGCAGTTTCCATCATCTCA	Integrated DNA Technologies	Fig. 1B	qPCR
Akap11 PP2 reverse: CCATCATCCGATCCATCACTGT	Integrated DNA Technologies	Fig. 1B	qPCR
Akap11 PP3 forward: GGCATGCTGTTAGCAGTTCAAG	Integrated DNA Technologies	Fig. 1B	qPCR
Akap11 PP3 reverse: CTGAGATGATGGAAACTGCTGC	Integrated DNA Technologies	Fig. 1B	qPCR
Gapdh forward: ATGTACGTAGCCATCCAGGC	Integrated DNA Technologies	Fig. 1B	qPCR
Gapdh reverse: AGGAAGGAAGGCTGGAAGAG	Integrated DNA Technologies	Fig. 1B	qPCR
Actb forward: CATTGCTGACAGGATGCAGAAGG	Integrated DNA Technologies	Supplementary Table 1A	qPCR
Actb reverse: TGCTGGAAGGTGGACAGTGAGG	Integrated DNA Technologies	Supplementary Table 1A	qPCR
Akap11_S384 OT1 forward: ACAGTCCACCTCCTCATTCC	Integrated DNA Technologies	Supplementary Fig. 1G	Off-target validation
Akap11_S384 OT1 reverse: CAGATCTGTCATCTAGGGCTGTT	Integrated DNA Technologies	Supplementary Fig. 1G	Off-target validation
Akap11_S384 OT2 forward: CCACAACCTTGGAAGGAAAG	Integrated DNA Technologies	Supplementary Fig. 1G	Off-target validation
Akap11_S384 OT2 reverse: CTGCCAACCTCGTACACAAA	Integrated DNA Technologies	Supplementary Fig. 1G	Off-target validation
Akap11_S384 OT3 forward: AACATAGAGGCCCAGGGAAA	Integrated DNA Technologies	Supplementary Fig. 1G	Off-target validation
Akap11_S384 OT3 reverse: tgtgttgggactgaagtagagg	Integrated DNA Technologies	Supplementary Fig. 1G	Off-target validation
Akap11_S384 OT4 forward: tcctcagagccagacacaca	Integrated DNA Technologies	Supplementary Fig. 1G	Off-target validation
Akap11_S384 OT4 reverse: TCGGAGTCCTTCACCATTTC	Integrated DNA Technologies	Supplementary Fig. 1G	Off-target validation
Akap11_S384 OT5 forward: CTGGTCACCAAAGCCTTACA	Integrated DNA Technologies	Supplementary Fig. 1G	Off-target validation
Akap11_S384 OT5 reverse: GCTGCCCTCAAATTCACA	Integrated DNA Technologies	Supplementary Fig. 1G	Off-target validation
Gm4916 forward: CACCTTAAGAACAAGCCAATACA	Integrated DNA Technologies	Multiple	genotyping primers for sex
Gm4916 reverse: GGCTTGTCCTGAAAACATTTGG	Integrated DNA Technologies	Multiple	genotyping primers for sex
