## Supplementary Table 2 for "A bipolar disorder-associated ultra-rare *AKAP11* protein-truncating variant attenuates stimulus-dependent PKA activation and induces anxiety- and depression-related behaviors in mice"

### Sheet: 2A
Supplementary Table 2A
Related to Fig. 1F, Supplementary Fig. 1B. Quantification of open field test at 30 min and 2 h, at the baseline and post-stress. Mann-Whitney U Tests.
baseline, 30 min
measure	group1	group2	n1	n2	statistic	p	Z	effsize	magnitude	group1_mean	group2_mean
Total activity	Akap11+/+	Akap11+/S384*	10	9	34	0.4	-0.898146	0.206049	small	5683.2	5952.67
Central ratio	Akap11+/+	Akap11+/S384*	10	10	46	0.796	-0.302372	0.0676123	small	0.145725	0.149965
Peripheral ratio	Akap11+/+	Akap11+/S384*	10	10	54	0.796	0.302372	0.0676123	small	0.854275	0.850035
Total rears	Akap11+/+	Akap11+/S384*	10	10	80.5	0.0233	2.30645	0.515738	large	425.9	368.3
baseline, 2 h
measure	group1	group2	n1	n2	statistic	p	Z	effsize	magnitude	group1_mean	group2_mean
Total activity	Akap11+/+	Akap11+/S384*	10	10	47	0.853	-0.226779	0.0507093	small	16728.2	16692.6
Central ratio	Akap11+/+	Akap11+/S384*	10	10	51	0.971	0.0755929	0.0169031	small	0.165752	0.162718
Peripheral ratio	Akap11+/+	Akap11+/S384*	10	10	49	0.971	-0.0755929	0.0169031	small	0.834248	0.837282
Total rears	Akap11+/+	Akap11+/S384*	10	9	62	0.182	1.38804	0.318439	moderate	1752.1	1635.78
post-stress, 30 min
measure	group1	group2	n1	n2	statistic	p	Z	effsize	magnitude	group1_mean	group2_mean
Total activity	Akap11+/+	Akap11+/S384*	9	10	47	0.905	0.163299	0.0374634	small	5411	5314.1
Central ratio	Akap11+/+	Akap11+/S384*	10	10	57	0.631	0.52915	0.118322	small	0.180137	0.176582
Peripheral ratio	Akap11+/+	Akap11+/S384*	10	10	43	0.631	-0.52915	0.118322	small	0.819863	0.823418
Total rears	Akap11+/+	Akap11+/S384*	8	10	51	0.36	0.977376	0.23037	small	364	346.9
post-stress, 2 h
measure	group1	group2	n1	n2	statistic	p	Z	effsize	magnitude	group1_mean	group2_mean
Total activity	Akap11+/+	Akap11+/S384*	7	10	39	0.74	0.39036	0.0946762	small	15557	14784.6
Central ratio	Akap11+/+	Akap11+/S384*	10	10	58	0.579	0.604743	0.135225	small	0.182678	0.171196
Peripheral ratio	Akap11+/+	Akap11+/S384*	10	10	42	0.579	-0.604743	0.135225	small	0.817322	0.828804
Total rears	Akap11+/+	Akap11+/S384*	10	10	54	0.796	0.302372	0.0676123	small	1584.3	1538.9

### Sheet: 2B
Supplementary Table 2B
Releated to Fig. 1G, Supplementary Fig. 1C-E. Quantification of elevated plus maze test at the baseline and post-stress.
Preference for closed arms, baseline. Paired Wilcoxon signed-rank test.
measure	genotype	group1	group2	n1	n2	statistic	p	Z	effsize	magnitude	group1_mean	group2_mean
arms_entries	Akap11+/+	Open_arms_entries	Closed_arms_entries	7	7	0	0.022	-3.18703	0.85177	large	6.85714	11.7143
arms_entries	Akap11+/S384*	Open_arms_entries	Closed_arms_entries	10	10	0	0.00867	-3.43674	0.768479	large	7	12.2
arms_time_s	Akap11+/+	Open_arms_time_s	Closed_arms_time_s	9	9	4	0.0273	-2.78152	0.65561	large	116.933	140.556
arms_time_s	Akap11+/S384*	Open_arms_time_s	Closed_arms_time_s	10	10	7	0.0371	-2.79694	0.625414	large	91.55	140.16
arms_distance_m	Akap11+/+	Open_arms_distance_m	Closed_arms_distance_m	10	10	0	0.00195	-3.62846	0.811348	large	2.9743	4.9686
arms_distance_m	Akap11+/S384*	Open_arms_distance_m	Closed_arms_distance_m	10	10	0	0.00195	-3.62846	0.811348	large	2.1028	4.8036
arms_entries_ratio	Akap11+/+	Open_arms_entries_ratio	Closed_arms_entries_ratio	10	10	1	0.00391	-3.70684	0.828875	large	0.262379	0.43039
arms_entries_ratio	Akap11+/S384*	Open_arms_entries_ratio	Closed_arms_entries_ratio	8	8	0	0.00781	-3.36563	0.841406	large	0.243318	0.417227
arms_time_ratio	Akap11+/+	Open_arms_time_ratio	Closed_arms_time_ratio	9	9	4	0.0273	-3.04642	0.718049	large	0.416755	0.499831
arms_time_ratio	Akap11+/S384*	Open_arms_time_ratio	Closed_arms_time_ratio	10	10	6	0.0273	-2.87253	0.642317	large	0.340439	0.520357
arms_distance_ratio	Akap11+/+	Open_arms_distance_ratio	Closed_arms_distance_ratio	10	10	0	0.00195	-3.77964	0.845154	large	0.357181	0.591535
arms_distance_ratio	Akap11+/S384*	Open_arms_distance_ratio	Closed_arms_distance_ratio	10	10	0	0.00195	-3.77964	0.845154	large	0.278027	0.642974
Preference for closed arms, post-stress. Paired Wilcoxon signed-rank test.
measure	genotype	group1	group2	n1	n2	statistic	p	Z	effsize	magnitude	group1_mean	group2_mean
arms_entries	Akap11+/+	Open_arms_entries	Closed_arms_entries	10	10	0	0.00583	-3.26031	0.729029	large	5.3	16.2
arms_entries	Akap11+/S384*	Open_arms_entries	Closed_arms_entries	9	9	0	0.00891	-3.5855	0.84511	large	4.11111	16.5556
arms_time_s	Akap11+/+	Open_arms_time_s	Closed_arms_time_s	10	10	0	0.00195	-3.77964	0.845154	large	35.09	215.84
arms_time_s	Akap11+/S384*	Open_arms_time_s	Closed_arms_time_s	9	9	0	0.00391	-3.57624	0.842927	large	19.6556	229.222
arms_distance_m	Akap11+/+	Open_arms_distance_m	Closed_arms_distance_m	10	10	0	0.00195	-3.77964	0.845154	large	1.1266	7.2594
arms_distance_m	Akap11+/S384*	Open_arms_distance_m	Closed_arms_distance_m	7	7	0	0.0156	-3.1305	0.83666	large	0.582714	6.93629
arms_entries_ratio	Akap11+/+	Open_arms_entries_ratio	Closed_arms_entries_ratio	8	8	0	0.00781	-3.3706	0.84265	large	0.149812	0.511592
arms_entries_ratio	Akap11+/S384*	Open_arms_entries_ratio	Closed_arms_entries_ratio	10	10	0	0.00589	-3.78249	0.84579	large	0.119196	0.540357
arms_time_ratio	Akap11+/+	Open_arms_time_ratio	Closed_arms_time_ratio	9	9	0	0.00391	-3.57624	0.842927	large	0.0746996	0.523288
arms_time_ratio	Akap11+/S384*	Open_arms_time_ratio	Closed_arms_time_ratio	9	9	0	0.00391	-3.57624	0.842927	large	0.0478701	0.541792
arms_distance_ratio	Akap11+/+	Open_arms_distance_ratio	Closed_arms_distance_ratio	10	10	0	0.00195	-3.77964	0.845154	large	0.0864399	0.531673
arms_distance_ratio	Akap11+/S384*	Open_arms_distance_ratio	Closed_arms_distance_ratio	10	10	0	0.00195	-3.77964	0.845154	large	0.0481505	0.557949
Quantification of measures, baseline. Mann-Whitney U Tests.
measure	group1	group2	n1	n2	statistic	p	Z	effsize	magnitude	group1_mean	group2_mean
Total_entries	Akap11+/+	Akap11+/S384*	8	10	31.5	0.471	-0.76518	0.180355	small	26.75	29.3
Total_distance_m	Akap11+/+	Akap11+/S384*	10	9	59	0.278	1.1431	0.262244	small	8.3728	7.77333
Open_arms_entries	Akap11+/+	Akap11+/S384*	10	10	60.5	0.436	0.817098	0.182709	small	7.5	7
Open_arms_time_s	Akap11+/+	Akap11+/S384*	9	10	70	0.0435	2.04124	0.468293	moderate	116.933	91.55
Open_arms_distance_m	Akap11+/+	Akap11+/S384*	10	10	79	0.0288	2.19219	0.490189	moderate	2.9743	2.1028
Closed_arms_entries	Akap11+/+	Akap11+/S384*	7	10	33	0.881	-0.199123	0.0482945	small	11.7143	12.2
Closed_arms_time_s	Akap11+/+	Akap11+/S384*	10	10	49	0.971	-0.0755929	0.0169031	small	137.4	140.16
Closed_arms_distance_m	Akap11+/+	Akap11+/S384*	10	10	56.5	0.65	0.491539	0.109911	small	4.9686	4.8036
Open_arms_entries_ratio	Akap11+/+	Akap11+/S384*	10	9	53.5	0.513	0.695856	0.15964	small	0.262379	0.246197
Open_arms_time_ratio	Akap11+/+	Akap11+/S384*	10	10	76	0.0524	1.96542	0.43948	moderate	0.429839	0.340439
Open_arms_distance_ratio	Akap11+/+	Akap11+/S384*	10	10	72	0.105	1.66304	0.371868	moderate	0.357181	0.278027
Closed_arms_entries_ratio	Akap11+/+	Akap11+/S384*	10	8	52.5	0.286	1.11238	0.26219	small	0.43039	0.417227
Closed_arms_time_ratio	Akap11+/+	Akap11+/S384*	9	10	40	0.72	-0.408248	0.0936586	small	0.499831	0.520357
Closed_arms_distance_ratio	Akap11+/+	Akap11+/S384*	10	10	32	0.19	-1.36067	0.304256	moderate	0.591535	0.642974
Quantification of measures, post-stress. Mann-Whitney U Tests.
measure	group1	group2	n1	n2	statistic	p	Z	effsize	magnitude	group1_mean	group2_mean
Total_entries	Akap11+/+	Akap11+/S384*	10	6	42	0.211	1.30446	0.326116	moderate	32.8	29
Total_distance_m	Akap11+/+	Akap11+/S384*	10	7	46	0.315	1.07349	0.26036	small	13.493	12.2101
Open_arms_entries	Akap11+/+	Akap11+/S384*	10	10	69.5	0.147	1.48926	0.333008	moderate	5.3	3.8
Open_arms_time_s	Akap11+/+	Akap11+/S384*	10	10	67	0.218	1.28508	0.287352	small	35.09	24.49
Open_arms_distance_m	Akap11+/+	Akap11+/S384*	10	9	71	0.035	2.12289	0.487025	moderate	1.1266	0.462667
Closed_arms_entries	Akap11+/+	Akap11+/S384*	10	9	45.5	1	0.0409688	0.00939889	small	16.2	16.5556
Closed_arms_time_s	Akap11+/+	Akap11+/S384*	10	9	29	0.211	-1.30639	0.299707	small	215.84	229.222
Closed_arms_distance_m	Akap11+/+	Akap11+/S384*	10	8	41	0.965	0.0888523	0.0209427	small	7.2594	7.13638
Open_arms_entries_ratio	Akap11+/+	Akap11+/S384*	9	10	61	0.205	1.30697	0.299839	small	0.158807	0.119196
Open_arms_time_ratio	Akap11+/+	Akap11+/S384*	9	9	56	0.19	1.36868	0.322602	moderate	0.0746996	0.0478701
Open_arms_distance_ratio	Akap11+/+	Akap11+/S384*	10	10	77	0.0433	2.04101	0.456383	moderate	0.0864399	0.0481505
Closed_arms_entries_ratio	Akap11+/+	Akap11+/S384*	8	10	28.5	0.326	-1.02765	0.24222	small	0.511592	0.540357
Closed_arms_time_ratio	Akap11+/+	Akap11+/S384*	10	10	44	0.684	-0.453557	0.101419	small	0.51433	0.527948
Closed_arms_distance_ratio	Akap11+/+	Akap11+/S384*	10	10	35	0.28	-1.13389	0.253546	small	0.531673	0.557949

### Sheet: 2C
Supplementary Table 2C
Releated to Fig. 1H, Supplementary Fig. 1F. Quantification of social interaction test at the baseline and post-stress.
Quantification of measures, baseline. Mann-Whitney U Tests.
measure	group1	group2	n1	n2	statistic	p	Z	effsize	magnitude	group1_mean	group2_mean
mouse_chamber_time_s	Akap11+/+	Akap11+/S384*	9	10	58.5	0.288	1.10275	0.252989	small	284	263.3
toy_chamber_time_s	Akap11+/+	Akap11+/S384*	9	7	6	0.00809	-2.70119	0.675298	large	171.222	193.143
mouse_interaction_time_s	Akap11+/+	Akap11+/S384*	10	8	48	0.505	0.711553	0.167715	small	71.9	64.5
toy_interaction_time_s	Akap11+/+	Akap11+/S384*	10	8	51.5	0.328	1.02233	0.240965	small	42	34.375
total_chamber_time_s	Akap11+/+	Akap11+/S384*	9	10	28.5	0.191	-1.3484	0.309345	moderate	456.444	465.8
total_interaction_time_s	Akap11+/+	Akap11+/S384*	10	10	47	0.85	-0.226949	0.0507474	small	113.9	117.2
mouse_chamber_time_ratio	Akap11+/+	Akap11+/S384*	9	10	69	0.0535	1.95959	0.449561	moderate	0.621749	0.565578
toy_chamber_time_ratio	Akap11+/+	Akap11+/S384*	9	10	21	0.0535	-1.95959	0.449561	moderate	0.378251	0.434422
mouse_interaction_time_ratio	Akap11+/+	Akap11+/S384*	10	9	39	0.661	-0.489898	0.11239	small	0.633129	0.650268
toy_interaction_time_ratio	Akap11+/+	Akap11+/S384*	10	9	51	0.661	0.489898	0.11239	small	0.366871	0.349732
SI_chamber	Akap11+/+	Akap11+/S384*	9	10	69	0.0535	1.95959	0.449561	moderate	1.65955	1.35883
SI_interaction	Akap11+/+	Akap11+/S384*	9	9	39	0.931	-0.132453	0.0312195	small	1.67661	1.72918
Quantification of measures, post-stress. Mann-Whitney U Tests.
measure	group1	group2	n1	n2	statistic	p	Z	effsize	magnitude	group1_mean	group2_mean
mouse_chamber_time_s	Akap11+/+	Akap11+/S384*	10	10	60	0.481	0.755929	0.169031	small	280.4	271
toy_chamber_time_s	Akap11+/+	Akap11+/S384*	8	10	22.5	0.13	-1.55733	0.367066	moderate	156.25	167.7
mouse_interaction_time_s	Akap11+/+	Akap11+/S384*	10	10	40	0.472	-0.756783	0.169222	small	41	45
toy_interaction_time_s	Akap11+/+	Akap11+/S384*	8	10	23.5	0.154	-1.47062	0.346629	moderate	17.625	21.9
total_chamber_time_s	Akap11+/+	Akap11+/S384*	10	10	59.5	0.496	0.718403	0.16064	small	454.8	438.7
total_interaction_time_s	Akap11+/+	Akap11+/S384*	10	10	47.5	0.88	-0.189338	0.0423374	small	67.1	66.9
mouse_chamber_time_ratio	Akap11+/+	Akap11+/S384*	8	10	59	0.101	1.68819	0.397911	moderate	0.654564	0.614924
toy_chamber_time_ratio	Akap11+/+	Akap11+/S384*	8	10	21	0.101	-1.68819	0.397911	moderate	0.345436	0.385076
mouse_interaction_time_ratio	Akap11+/+	Akap11+/S384*	8	10	53.5	0.248	1.20013	0.282872	small	0.724592	0.676741
toy_interaction_time_ratio	Akap11+/+	Akap11+/S384*	8	10	26.5	0.248	-1.20013	0.282872	small	0.275408	0.323259
SI_chamber	Akap11+/+	Akap11+/S384*	9	10	59	0.278	1.1431	0.262244	small	1.81929	1.63685
SI_interaction	Akap11+/+	Akap11+/S384*	8	10	53.5	0.248	1.20013	0.282872	small	2.70964	2.24298
