## Supplementary Table 3 for "A bipolar disorder-associated ultra-rare *AKAP11* protein-truncating variant attenuates stimulus-dependent PKA activation and induces anxiety- and depression-related behaviors in mice"

### Sheet: 3A
Supplementary Table 3A
Related to Fig. 2B-C. Summary of clusters corresponding to broad cell types, cell types, and subtypes
cluster_id	n_cells	broad cell type	broad cell type label	cell type cluster	cell type label	subtype label	subtype annotation
Ex.group2.1	1239	Glutamatergic	Glutamatergic	Ex.group2	L2/3 IT CTX	L2/3 IT CTX_1	L2/3 IT CTX_Zfpm2
Ex.group2.2	3192	Glutamatergic	Glutamatergic	Ex.group2	L2/3 IT CTX	L2/3 IT CTX_2	L2/3 IT CTX_Igfn1
Ex.group2.3	2225	Glutamatergic	Glutamatergic	Ex.group2	L2/3 IT CTX	L2/3 IT CTX_3	L2/3 IT CTX_Baz1a
Ex.group2.4	2221	Glutamatergic	Glutamatergic	Ex.group2	L2/3 IT CTX	L2/3 IT CTX_4	L2/3 IT CTX_Rorb_Iqcj
Ex.group2.5	394	Glutamatergic	Glutamatergic	Ex.group2	L2/3 IT CTX	L2/3 IT CTX_5	L2/3 IT CTX_Rorb_Cnih3
Ex.group2.6	1538	Glutamatergic	Glutamatergic	Ex.group2	L2/3 IT CTX	L2/3 IT CTX_6	L2/3 IT CTX_Otof
Ex.group2.7	1075	Glutamatergic	Glutamatergic	Ex.group2	L2/3 IT CTX	L2/3 IT CTX_7	L2/3 IT CTX_Arhgef28
Ex.group4.3	606	Glutamatergic	Glutamatergic	Ex.group4-2	L2/3 IT RSP	L2/3 IT RSP_1	L2/3 IT RSP_Npnt
Ex.group12.1	301	Glutamatergic	Glutamatergic	Ex.group12	L4 RSP-ACA	L4 RSP-ACA_1	L4 RSP_Car4
Ex.group5.1	1553	Glutamatergic	Glutamatergic	Ex.group5	L4/5 IT CTX	L4/5 IT CTX_1	L4/5 IT CTX_Igfn1
Ex.group5.2	1624	Glutamatergic	Glutamatergic	Ex.group5	L4/5 IT CTX	L4/5 IT CTX_2	L4/5 IT CTX_Plxnd1
Ex.group5.3	2547	Glutamatergic	Glutamatergic	Ex.group5	L4/5 IT CTX	L4/5 IT CTX_3	L4/5 IT CTX_Rspo1
Ex.group5.4	1729	Glutamatergic	Glutamatergic	Ex.group5	L4/5 IT CTX	L4/5 IT CTX_4	L4/5 IT CTX_Scnn1a
Ex.group5.5	1888	Glutamatergic	Glutamatergic	Ex.group5	L4/5 IT CTX	L4/5 IT CTX_5	L4/5 IT CTX_Rspo2_Ndst3
Ex.group5.6	862	Glutamatergic	Glutamatergic	Ex.group5	L4/5 IT CTX	L4/5 IT CTX_6	L4/5 IT CTX_Cartpt
Ex.group5.7	811	Glutamatergic	Glutamatergic	Ex.group5	L4/5 IT CTX	L4/5 IT CTX_7	L4/5 IT CTX_Rspo2_Ankfn1
Ex.group5.8	124	Glutamatergic	Glutamatergic	Ex.group5	L4/5 IT CTX	L4/5 IT CTX_8	L4/5 IT CTX_Rspo2_Meis2
Ex.group6.1	763	Glutamatergic	Glutamatergic	Ex.group6	L5 IT CTX	L5 IT CTX_1	L5 IT CTX_Tshz2
Ex.group6.2	270	Glutamatergic	Glutamatergic	Ex.group6	L5 IT CTX	L5 IT CTX_2	L5 IT CTX_Rab3c
Ex.group6.3	1352	Glutamatergic	Glutamatergic	Ex.group6	L5 IT CTX	L5 IT CTX_3	L5 IT CTX_Sema3e
Ex.group6.4	635	Glutamatergic	Glutamatergic	Ex.group6	L5 IT CTX	L5 IT CTX_4	L5 IT CTX_Esrrg
Ex.group13.1	400	Glutamatergic	Glutamatergic	Ex.group13	L5/6 IT TPE-ENT	L5/6 IT TPE-ENT_1	L5/6 IT TPE-ENT
Ex.group7.1	477	Glutamatergic	Glutamatergic	Ex.group7	L5 PT CTX	L5 PT CTX_1	L5 PT CTX_C1ql2
Ex.group7.2	442	Glutamatergic	Glutamatergic	Ex.group7	L5 PT CTX	L5 PT CTX_2	L5 PT CTX_Hpgd
Ex.group7.3	274	Glutamatergic	Glutamatergic	Ex.group7	L5 PT CTX	L5 PT CTX_3	L5 PT CTX_Prkg1
Ex.group7.4	512	Glutamatergic	Glutamatergic	Ex.group7	L5 PT CTX	L5 PT CTX_4	L5 PT CTX_Slco2a1
Ex.group7.5	232	Glutamatergic	Glutamatergic	Ex.group7	L5 PT CTX	L5 PT CTX_5	L5 PT CTX_Lgr5
Ex.group7.7	186	Glutamatergic	Glutamatergic	Ex.group7	L5 PT CTX	L5 PT CTX_7	L5 PT CTX_Npsr1
Ex.group7.8	108	Glutamatergic	Glutamatergic	Ex.group7	L5 PT CTX	L5 PT CTX_8	L5 PT CTX_Chrnb3
Ex.group8.1	793	Glutamatergic	Glutamatergic	Ex.group8	L5/6 NP CTX	L5/6 NP CTX_1	L5/6 NP CTX_Pcsk5
Ex.group8.2	496	Glutamatergic	Glutamatergic	Ex.group8	L5/6 NP CTX	L5/6 NP CTX_2	L5/6 NP CTX_Slc17a8
Ex.group8.3	183	Glutamatergic	Glutamatergic	Ex.group8	L5/6 NP CTX	L5/6 NP CTX_3	L5/6 NP CTX_Fstl4
Ex.group9.1	2705	Glutamatergic	Glutamatergic	Ex.group9	L6 IT CTX	L6 IT CTX_1	L6 IT CTX_Col27a1
Ex.group9.2	732	Glutamatergic	Glutamatergic	Ex.group9	L6 IT CTX	L6 IT CTX_2	L6 IT CTX_Met
Ex.group9.3	583	Glutamatergic	Glutamatergic	Ex.group9	L6 IT CTX	L6 IT CTX_3	L6 IT CTX_Col23a1
Ex.group9.4	217	Glutamatergic	Glutamatergic	Ex.group9	L6 IT CTX	L6 IT CTX_4	L6 IT CTX_Cux2
Ex.group9.5	942	Glutamatergic	Glutamatergic	Ex.group9	L6 IT CTX	L6 IT CTX_5	L6 IT CTX_Pld5
Ex.group10.1	1346	Glutamatergic	Glutamatergic	Ex.group10	L6 CT CTX	L6 CT CTX_1	L6 CT TX_Ptchd4_Pde7b
Ex.group10.2	1655	Glutamatergic	Glutamatergic	Ex.group10	L6 CT CTX	L6 CT CTX_2	L6 CT CTX_Grid2_Sla
Ex.group10.3	1117	Glutamatergic	Glutamatergic	Ex.group10	L6 CT CTX	L6 CT CTX_3	L6 CT CTX_Grid2_Cpa6
Ex.group10.4	690	Glutamatergic	Glutamatergic	Ex.group10	L6 CT CTX	L6 CT CTX_4	L6 CT CTX_Grid2_Cdh13
Ex.group10.5	633	Glutamatergic	Glutamatergic	Ex.group10	L6 CT CTX	L6 CT CTX_5	L6 CT CTX_Ptchd4_Nxph2
Ex.group10.7	962	Glutamatergic	Glutamatergic	Ex.group10	L6 CT CTX	L6 CT CTX_7	L6 CT CTX_Ptchd4_Epha10
Ex.group10.8	796	Glutamatergic	Glutamatergic	Ex.group10	L6 CT CTX	L6 CT CTX_8	L6 CT CTX_Ptchd4_Ust
Ex.group10.9	786	Glutamatergic	Glutamatergic	Ex.group10	L6 CT CTX	L6 CT CTX_9	L6 CT CTX_Rxfp1
Ex.group10.10	207	Glutamatergic	Glutamatergic	Ex.group10	L6 CT CTX	L6 CT CTX_10	L6 CT CTX_Ptchd4_Tshz2
Ex.group10.11	61	Glutamatergic	Glutamatergic	Ex.group10	L6 CT CTX	L6 CT CTX_11	L6 CT CTX_Grid2_Slc24a3
Ex.group10.6	935	Glutamatergic	Glutamatergic	Ex.group10-1	L6 CT CTX_Cux2	L6 CT CTX_Cux2_1	L6 CT CTX_Cux2
Ex.group1.1	738	Glutamatergic	Glutamatergic	Ex.group1	Car3	Car3_1	Car3_Tnfaip8l3
Ex.group1.2	345	Glutamatergic	Glutamatergic	Ex.group1	Car3	Car3_2	Car3_Cpm
Ex.group1.3	290	Glutamatergic	Glutamatergic	Ex.group1	Car3	Car3_3	Car3_Fam135b
Ex.group1.4	75	Glutamatergic	Glutamatergic	Ex.group1	Car3	Car3_4	Car3_Col23a1
Ex.group11.1	302	Glutamatergic	Glutamatergic	Ex.group11	L6b	L6b_1	L6b_Nxph1
Ex.group11.2	499	Glutamatergic	Glutamatergic	Ex.group11	L6b	L6b_2	L6b_Gadd45a
Ex.group11.3	309	Glutamatergic	Glutamatergic	Ex.group11	L6b	L6b_3	L6b_Nmbr
Ex.group11.4	70	Glutamatergic	Glutamatergic	Ex.group11	L6b	L6b_4	L6b_Col8a1
In.group1.1	69	GABAergic	GABAergic	In.group1-1	Cck Pax6	Cck_Pax6_1	Cck_Pax6
In.group1.2	319	GABAergic	GABAergic	In.group1-2	Cck Plxna4	Cck_Plxna4_1	Cck_Plxna4
In.group2.1	110	GABAergic	GABAergic	In.group2-1	Lamp5 Nos1	Lamp5_Nos1	Lamp5_Nos1
In.group2.2	553	GABAergic	GABAergic	In.group2-2	Lamp5 Npy	Lamp5_Npy_1	Lamp5_Npy_Ndnf
In.group2.3	643	GABAergic	GABAergic	In.group2-2	Lamp5 Npy	Lamp5_Npy_2	Lamp5_Npy_Htr1f
In.group3.1	1596	GABAergic	GABAergic	In.group3	Pvalb	Pvalb_1	Pvalb_Pcdh15
In.group3.2	437	GABAergic	GABAergic	In.group3	Pvalb	Pvalb_2	Pvalb_Spon1
In.group3.3	481	GABAergic	GABAergic	In.group3	Pvalb	Pvalb_3	Pvalb_Htr2c
In.group3.5	137	GABAergic	GABAergic	In.group3-2	Pvalb ChC	Pvalb_ChC_1	Pvalb_Vipr2
In.group4.1	932	GABAergic	GABAergic	In.group4	Sst	Sst_1	Sst_Hpse
In.group4.2	358	GABAergic	GABAergic	In.group4	Sst	Sst_2	Sst_Etv1
In.group4.3	588	GABAergic	GABAergic	In.group4	Sst	Sst_3	Sst_Nmbr
In.group4.4	406	GABAergic	GABAergic	In.group4	Sst	Sst_4	Sst_Plpp4
In.group4.5	84	GABAergic	GABAergic	In.group4-1	Sst Chodl	Sst_Chodl_1	Sst_Chodl_Slc4a4
In.group4.6	172	GABAergic	GABAergic	In.group4-1	Sst Chodl	Sst_Chodl_2	Sst_Chodl_Spock1
In.group5.1	508	GABAergic	GABAergic	In.group5	Vip	Vip_1	Vip_Pcdh11x
In.group5.2	611	GABAergic	GABAergic	In.group5	Vip	Vip_2	Vip_Mybpc1
In.group5.3	208	GABAergic	GABAergic	In.group5-1	IN_Reln	IN_Reln_1	IN_Reln
Olig.group1	6101	Olig	Oligodendrocyte	Olig	Olig	Olig_1	Olig_Ptgds
Olig.group2	3046	Olig	Oligodendrocyte	Olig	Olig	Olig_2	Olig_Cntn3
Olig.group4	815	Olig	Oligodendrocyte	Olig	Olig	Olig_3	Olig_Opalin
Olig.group6	136	Olig	Oligodendrocyte	Olig	Olig	Olig_4	Olig_Mecom
Olig.group3	348	Olig	Oligodendrocyte	Olig_Lhfpl3	Olig_Lhfpl3	Olig_Lhfpl3	Olig_Lhfpl3
Olig.group5	350	Olig	Oligodendrocyte	Olig_Cspg5	Olig_Cspg5	Olig_Cspg5	Olig_Cspg5
OPC.group1	3066	OPC	OPC	OPC	OPC	OPC_1	OPC_Chl1
OPC.group2	322	OPC	OPC	OPC	OPC	OPC_2	OPC_Tmem117
Endo.group1	274	Endo	Endothelial cell	Endo	Endothelial cell	Endo_1	Endo_Bmx
Endo.group2	949	Endo	Endothelial cell	Endo	Endothelial cell	Endo_2	Endo_Sema3c
VSMC.group1	107	VSMC	VSMC	VSMC	VSMC	VSMC_1	VSMC_Myh11
Astro.group1	7436	Astro	Astrocyte	Astrocyte	Astrocyte	Astro_1	Astro_Rgs7
Astro.group2	1373	Astro	Astrocyte	Astrocyte	Astrocyte	Astro_2	Astro_Spon1
Astro.group3	926	Astro	Astrocyte	Astrocyte	Astrocyte	Astro_3	Astro_Thbs4
Micro.group1	1261	Micro	Microglia	Microglia	Microglia	Micro_1	Micro_P2ry12
Pericyte.group1	1125	Pericyte	Pericyte	Pericyte	Pericyte	Pericyte_1	Pericyte_Pdgfrb
Meningeal.group1	874	Meningeal	Meningeal fibroblast	Meningeal	Meningeal fibroblast	Meningeal_1	Meningeal_Aox3
Meningeal.group2	234	Meningeal	Meningeal fibroblast	Meningeal	Meningeal fibroblast	Meningeal_2	Meningeal_Bnc2

### Sheet: 3B
Supplementary Table 3B
Related to Supplementary Fig. 2A-C. Cell type composition test.
Composition test for broad cell types
	BaselineProp.clusters	BaselineProp.Freq	PropMean.Control	PropMean.Het	PropRatio	Tstatistic	P.Value	FDR
VSMC	VSMC	0.00125879	0.000949183	0.00172157	0.551346	-1.60451	0.168946	0.969068
Pericyte	Pericyte	0.013235	0.013797	0.0125197	1.10202	0.636431	0.550579	0.969068
Microglia	Microglia	0.0148349	0.014199	0.016093	0.882306	-0.521113	0.623457	0.969068
Oligodendrocyte	Oligodendrocyte	0.127009	0.123488	0.136611	0.903945	-0.468198	0.65916	0.969068
Astrocyte	Astrocyte	0.114527	0.112529	0.119553	0.941251	-0.424597	0.687574	0.969068
Glutamatergic	Glutamatergic	0.565246	0.569083	0.552045	1.03086	0.315076	0.7647	0.969068
GABAergic	GABAergic	0.0966095	0.0980179	0.0935786	1.04744	0.303081	0.773197	0.969068
Meningeal fibroblast	Meningeal fibroblast	0.013035	0.0128754	0.0139039	0.926033	-0.23212	0.825561	0.969068
Endothelial cell	Endothelial cell	0.0143879	0.0148475	0.014135	1.05041	0.0798327	0.93929	0.969068
OPC	OPC	0.0398579	0.0402132	0.03984	1.00937	0.040613	0.969068	0.969068
Composition test for 33 cell types
	BaselineProp.clusters	BaselineProp.Freq	PropMean.Control	PropMean.Het	PropRatio	Tstatistic	P.Value	FDR
VSMC	VSMC	0.00125879	0.000949183	0.00172157	0.551346	-1.67921	0.148785	0.962547
Olig_Cspg5	Olig_Cspg5	0.00411755	0.00286756	0.00605366	0.47369	-1.38371	0.230719	0.962547
L5/6 IT TPE-ENT	L5/6 IT TPE-ENT	0.00470577	0.0052216	0.00407723	1.28067	1.29149	0.242496	0.962547
Cck Pax6	Cck Pax6	0.000811746	0.000911737	0.00063894	1.42695	1.20316	0.272748	0.962547
L2/3 IT CTX	L2/3 IT CTX	0.139808	0.147272	0.127985	1.1507	1.04721	0.33402	0.962547
Sst Chodl	Sst Chodl	0.00301169	0.00274908	0.00346965	0.792322	-1.01096	0.349774	0.962547
L6 CT CTX_Cux2	L6 CT CTX_Cux2	0.0109997	0.00999107	0.0119715	0.834571	-0.918715	0.392513	0.962547
L2/3 IT RSP	L2/3 IT RSP	0.00712924	0.00651599	0.00777912	0.837625	-0.895723	0.403766	0.962547
Cck Plxna4	Cck Plxna4	0.00375285	0.00355078	0.00399791	0.88816	-0.827505	0.438571	0.962547
L5 PT CTX	L5 PT CTX	0.0262464	0.0245931	0.0279113	0.881115	-0.804128	0.450986	0.962547
L4 RSP-ACA	L4 RSP-ACA	0.00354109	0.00320405	0.00391937	0.817491	-0.695969	0.511629	0.962547
Pericyte	Pericyte	0.013235	0.013797	0.0125197	1.10202	0.685857	0.517565	0.962547
Microglia	Microglia	0.0148349	0.014199	0.016093	0.882306	-0.563129	0.593073	0.962547
Lamp5 Npy	Lamp5 Npy	0.0140703	0.0144797	0.0134986	1.07268	0.535347	0.611021	0.962547
L5/6 NP CTX	L5/6 NP CTX	0.0173172	0.0166887	0.0179971	0.927299	-0.530504	0.614181	0.962547
Vip	Vip	0.0131644	0.0135153	0.0126097	1.07182	0.504701	0.631167	0.962547
L6b	L6b	0.013882	0.0142376	0.0131557	1.08224	0.467929	0.6558	0.962547
Astrocyte	Astrocyte	0.114527	0.112529	0.119553	0.941251	-0.457855	0.662634	0.962547
Olig	Olig	0.118797	0.116486	0.126365	0.921824	-0.425029	0.685143	0.962547
L6 CT CTX	L6 CT CTX	0.0970918	0.0990706	0.0929927	1.06536	0.41669	0.690919	0.962547
Pvalb	Pvalb	0.0295758	0.0301251	0.0282952	1.06467	0.341821	0.743752	0.962547
Sst	Sst	0.02687	0.0273437	0.0257669	1.0612	0.340205	0.744911	0.962547
L6 IT CTX	L6 IT CTX	0.060928	0.0594183	0.0619215	0.959574	-0.330864	0.751621	0.962547
Pvalb ChC	Pvalb ChC	0.00161173	0.00167972	0.00155497	1.08023	0.297775	0.775582	0.962547
IN_Reln	IN_Reln	0.002447	0.002384	0.00244255	0.976029	-0.270073	0.795851	0.962547
L5 IT CTX	L5 IT CTX	0.0355286	0.0348035	0.0358797	0.970006	-0.2568	0.805626	0.962547
Meningeal fibroblast	Meningeal fibroblast	0.013035	0.0128754	0.0139039	0.926033	-0.24326	0.816649	0.962547
Olig_Lhfpl3	Olig_Lhfpl3	0.00409402	0.00413496	0.00419238	0.986305	-0.241817	0.816706	0.962547
Car3	Car3	0.0170349	0.0168964	0.0172707	0.978329	-0.178498	0.864011	0.983185
L4/5 IT CTX	L4/5 IT CTX	0.131032	0.13117	0.129184	1.01537	0.10356	0.920781	0.992736
Endothelial cell	Endothelial cell	0.0143879	0.0148475	0.014135	1.05041	0.0856355	0.934449	0.992736
OPC	OPC	0.0398579	0.0402132	0.03984	1.00937	0.0432836	0.966833	0.992736
Lamp5 Nos1	Lamp5 Nos1	0.00129409	0.00127872	0.00130419	0.980473	-0.0094769	0.992736	0.992736
Composition test for 92 subtypes
	BaselineProp.clusters	BaselineProp.Freq	PropMean.Control	PropMean.Het	PropRatio	Tstatistic	P.Value	FDR
Car3_Cpm	Car3_Cpm	0.00405873	0.00464876	0.00319334	1.45577	2.30939	0.0584077	0.947168
L6b_Col8a1	L6b_Col8a1	0.00082351	0.000949345	0.000638551	1.48672	2.17176	0.0708662	0.947168
L4/5 IT CTX_Igfn1	L4/5 IT CTX_Igfn1	0.0182702	0.0215475	0.0129871	1.65914	1.82251	0.11601	0.947168
L5 IT CTX_Rab3c	L5 IT CTX_Rab3c	0.0031764	0.00369109	0.00233109	1.58341	1.71936	0.134129	0.947168
L5/6 NP CTX_Fstl4	L5/6 NP CTX_Fstl4	0.00215289	0.00188359	0.00249886	0.753777	-1.62583	0.152899	0.947168
L6 CT CTX_Grid2_Slc24a3	L6 CT CTX_Grid2_Slc24a3	0.00071763	0.000603948	0.00088836	0.679846	-1.62038	0.154067	0.947168
L6 CT CTX_Ptchd4_Epha10	L6 CT CTX_Ptchd4_Epha10	0.0113174	0.0133308	0.00796232	1.67424	1.61232	0.155809	0.947168
VSMC_Myh11	VSMC_Myh11	0.00125879	0.000949183	0.00172157	0.551346	-1.621	0.164617	0.947168
L2/3 IT CTX_Baz1a	L2/3 IT CTX_Baz1a	0.0261759	0.0305267	0.0188204	1.622	1.52242	0.176547	0.947168
L5 PT CTX_C1ql2	L5 PT CTX_C1ql2	0.00561163	0.00484861	0.00655561	0.739611	-1.5094	0.179758	0.947168
L5 PT CTX_Slco2a1	L5 PT CTX_Slco2a1	0.00602339	0.00524075	0.00697241	0.751641	-1.49153	0.184249	0.947168
Olig_Cspg5	Olig_Cspg5	0.00411755	0.00286756	0.00605366	0.47369	-1.43026	0.213495	0.947168
L4/5 IT CTX_Rspo1	L4/5 IT CTX_Rspo1	0.029964	0.026962	0.0341461	0.789606	-1.31993	0.232927	0.947168
L5/6 IT TPE-ENT	L5/6 IT TPE-ENT	0.00470577	0.0052216	0.00407723	1.28067	1.24879	0.256274	0.947168
Cck_Pax6	Cck_Pax6	0.000811746	0.000911737	0.00063894	1.42695	1.17151	0.283911	0.947168
Car3_Tnfaip8l3	Car3_Tnfaip8l3	0.00868215	0.0080214	0.00974468	0.823157	-1.09595	0.313336	0.947168
Lamp5_Npy_Htr1f	Lamp5_Npy_Htr1f	0.00756453	0.00808427	0.00686154	1.1782	1.06906	0.324401	0.947168
L6 CT CTX_Ptchd4_Tshz2	L6 CT CTX_Ptchd4_Tshz2	0.00243524	0.00220467	0.00269256	0.818803	-1.0421	0.335807	0.947168
L6 CT TX_Ptchd4_Pde7b	L6 CT TX_Ptchd4_Pde7b	0.0158349	0.0145436	0.0174455	0.833664	-1.03411	0.339252	0.947168
L5 IT CTX_Esrrg	L5 IT CTX_Esrrg	0.00747041	0.00698347	0.0081365	0.858288	-0.987086	0.360089	0.947168
Olig_Opalin	Olig_Opalin	0.00958801	0.00898801	0.0105492	0.852005	-0.984982	0.361044	0.947168
Sst_Plpp4	Sst_Plpp4	0.00477636	0.00512472	0.00416549	1.23028	0.956613	0.374122	0.947168
Sst_Etv1	Sst_Etv1	0.00421167	0.00446106	0.00383189	1.16419	0.9147	0.39411	0.947168
Sst_Chodl_Spock1	Sst_Chodl_Spock1	0.00202348	0.00178193	0.00247022	0.721363	-0.923503	0.399162	0.947168
L6 CT CTX_Cux2	L6 CT CTX_Cux2	0.0109997	0.00999107	0.0119715	0.834571	-0.894417	0.40407	0.947168
L2/3 IT RSP_Npnt	L2/3 IT RSP_Npnt	0.00712924	0.00651599	0.00777912	0.837625	-0.863164	0.419783	0.947168
L6 CT CTX_Grid2_Sla	L6 CT CTX_Grid2_Sla	0.0194701	0.0204863	0.0179367	1.14214	0.835247	0.434196	0.947168
Car3_Col23a1	Car3_Col23a1	0.000882332	0.000795472	0.000972536	0.817936	-0.81583	0.44443	0.947168
Astro_Thbs4	Astro_Thbs4	0.0108939	0.0101983	0.0123887	0.823196	-0.818253	0.444884	0.947168
L2/3 IT CTX_Arhgef28	L2/3 IT CTX_Arhgef28	0.0126468	0.013317	0.011527	1.15529	0.810685	0.44717	0.947168
L5 PT CTX_Chrnb3	L5 PT CTX_Chrnb3	0.00127056	0.00138681	0.00108166	1.28211	0.806679	0.449313	0.947168
Vip_Mybpc1	Vip_Mybpc1	0.00718807	0.00753337	0.00663882	1.13475	0.784702	0.461193	0.947168
Pvalb_Htr2c	Pvalb_Htr2c	0.00565869	0.0053459	0.00602541	0.887225	-0.78047	0.463506	0.947168
Cck_Plxna4	Cck_Plxna4	0.00375285	0.00355078	0.00399791	0.88816	-0.762794	0.473254	0.947168
L5 PT CTX_Prkg1	L5 PT CTX_Prkg1	0.00322345	0.00297183	0.00344198	0.863406	-0.762056	0.473664	0.947168
Olig_Cntn3	Olig_Cntn3	0.0358345	0.0334397	0.0403948	0.827821	-0.735019	0.488855	0.947168
L6 IT CTX_Pld5	L6 IT CTX_Pld5	0.0110821	0.0104142	0.0117492	0.886376	-0.697287	0.510599	0.947168
L4 RSP_Car4	L4 RSP_Car4	0.00354109	0.00320405	0.00391937	0.817491	-0.677488	0.522258	0.947168
Pvalb_Pcdh15	Pvalb_Pcdh15	0.018776	0.0195662	0.017357	1.12728	0.661431	0.531839	0.947168
Pericyte_Pdgfrb	Pericyte_Pdgfrb	0.013235	0.013797	0.0125197	1.10202	0.628755	0.551678	0.947168
L4/5 IT CTX_Rspo2_Ankfn1	L4/5 IT CTX_Rspo2_Ankfn1	0.00954095	0.00911978	0.0102507	0.889673	-0.623665	0.554809	0.947168
L4/5 IT CTX_Plxnd1	L4/5 IT CTX_Plxnd1	0.0191054	0.0199098	0.0175478	1.1346	0.586942	0.577718	0.947168
Micro_P2ry12	Micro_P2ry12	0.0148349	0.014199	0.016093	0.882306	-0.548792	0.602099	0.947168
L4/5 IT CTX_Rspo2_Ndst3	L4/5 IT CTX_Rspo2_Ndst3	0.0222112	0.0211857	0.0232501	0.911211	-0.545042	0.604527	0.947168
L6 IT CTX_Col23a1	L6 IT CTX_Col23a1	0.00685866	0.00652708	0.00721581	0.904553	-0.540317	0.607593	0.947168
L6b_Nmbr	L6b_Nmbr	0.00363521	0.0039434	0.00313392	1.2583	0.536728	0.611011	0.947168
L6b_Gadd45a	L6b_Gadd45a	0.00587045	0.0056014	0.00608075	0.921169	-0.51798	0.622208	0.947168
Sst_Nmbr	Sst_Nmbr	0.00691748	0.00713424	0.00649891	1.09776	0.503326	0.631899	0.947168
L2/3 IT CTX_Igfn1	L2/3 IT CTX_Igfn1	0.0375521	0.0388036	0.0360873	1.07527	0.501115	0.633368	0.947168
L6 CT CTX_Ptchd4_Ust	L6 CT CTX_Ptchd4_Ust	0.00936449	0.00972373	0.00883448	1.10066	0.48813	0.642032	0.947168
Astro_Spon1	Astro_Spon1	0.0161526	0.0161688	0.0173664	0.931037	-0.480275	0.651812	0.947168
L5 PT CTX_Hpgd	L5 PT CTX_Hpgd	0.00519988	0.00541378	0.00474695	1.14048	0.456244	0.663568	0.947168
L5 PT CTX_Lgr5	L5 PT CTX_Lgr5	0.00272935	0.00258386	0.00289013	0.894027	-0.438324	0.675828	0.947168
L4/5 IT CTX_Scnn1a	L4/5 IT CTX_Scnn1a	0.0203407	0.0208687	0.019334	1.07937	0.433173	0.679372	0.947168
Olig_Mecom	Olig_Mecom	0.00159996	0.00163393	0.00169604	0.96338	-0.432031	0.684164	0.947168
L6 CT CTX_Rxfp1	L6 CT CTX_Rxfp1	0.00924684	0.00892953	0.00949623	0.940324	-0.425805	0.684458	0.947168
L6 IT CTX_Cux2	L6 IT CTX_Cux2	0.00255288	0.00244948	0.00258265	0.948436	-0.424918	0.68507	0.947168
L2/3 IT CTX_Rorb_Iqcj	L2/3 IT CTX_Rorb_Iqcj	0.0261288	0.0267645	0.0253393	1.05624	0.412022	0.694018	0.947168
L5/6 NP CTX_Slc17a8	L5/6 NP CTX_Slc17a8	0.00583516	0.00568731	0.00602541	0.943887	-0.394066	0.706566	0.947168
L5 IT CTX_Sema3e	L5 IT CTX_Sema3e	0.0159055	0.0153676	0.0162146	0.947765	-0.390771	0.70888	0.947168
Sst_Hpse	Sst_Hpse	0.0109644	0.0106237	0.0112706	0.942603	-0.380779	0.715916	0.947168
Meningeal_Bnc2	Meningeal_Bnc2	0.00275288	0.00262492	0.0030879	0.850065	-0.374489	0.72378	0.947168
L6 CT CTX_Grid2_Cpa6	L6 CT CTX_Grid2_Cpa6	0.0131409	0.0134481	0.0126356	1.06431	0.365797	0.726523	0.947168
L6b_Nxph1	L6b_Nxph1	0.00355286	0.0037435	0.00330247	1.13355	0.355087	0.734146	0.947168
Astro_Rgs7	Astro_Rgs7	0.0874803	0.0861622	0.0897978	0.959514	-0.311954	0.765174	0.947168
L2/3 IT CTX_Otof	L2/3 IT CTX_Otof	0.0180937	0.0187619	0.0174907	1.07268	0.308538	0.767652	0.947168
L6 CT CTX_Grid2_Cdh13	L6 CT CTX_Grid2_Cdh13	0.00811746	0.00827065	0.0078797	1.04961	0.287763	0.782789	0.947168
Pvalb_Vipr2	Pvalb_Vipr2	0.00161173	0.00167972	0.00155497	1.08023	0.282191	0.786867	0.947168
Endo_Bmx	Endo_Bmx	0.00322345	0.0033386	0.00324868	1.02768	-0.272967	0.793717	0.947168
IN_Reln	IN_Reln	0.002447	0.002384	0.00244255	0.976029	-0.262967	0.800991	0.947168
L2/3 IT CTX_Rorb_Cnih3	L2/3 IT CTX_Rorb_Cnih3	0.00463519	0.00469272	0.00444549	1.05561	0.258675	0.804156	0.947168
Lamp5_Npy_Ndnf	Lamp5_Npy_Ndnf	0.00650573	0.00639541	0.00663707	0.963589	-0.25067	0.81007	0.947168
OPC_Tmem117	OPC_Tmem117	0.00378815	0.00419553	0.0036047	1.16391	-0.252072	0.81127	0.947168
Olig_Lhfpl3	Olig_Lhfpl3	0.00409402	0.00413496	0.00419238	0.986305	-0.23526	0.821491	0.947168
Pvalb_Spon1	Pvalb_Spon1	0.00514106	0.00521305	0.00491278	1.06112	0.223741	0.83006	0.947168
L6 CT CTX_Ptchd4_Nxph2	L6 CT CTX_Ptchd4_Nxph2	0.00744688	0.00752916	0.00722125	1.04264	0.22329	0.830396	0.947168
L6 IT CTX_Met	L6 IT CTX_Met	0.00861156	0.00846151	0.00871855	0.970518	-0.220498	0.832478	0.947168
Sst_Chodl_Slc4a4	Sst_Chodl_Slc4a4	0.000988212	0.000967154	0.000999429	0.967707	-0.213416	0.837763	0.947168
L5/6 NP CTX_Pcsk5	L5/6 NP CTX_Pcsk5	0.00932919	0.00911781	0.00947283	0.962522	-0.211419	0.839254	0.947168
L5 IT CTX_Tshz2	L5 IT CTX_Tshz2	0.00897626	0.00876132	0.00919749	0.952577	-0.208825	0.841194	0.947168
Endo_Sema3c	Endo_Sema3c	0.0111644	0.0115089	0.0108863	1.05719	0.205311	0.843823	0.947168
Meningeal_Aox3	Meningeal_Aox3	0.0102821	0.0102505	0.010816	0.947721	-0.19854	0.849264	0.947168
Olig_Ptgds	Olig_Ptgds	0.0717748	0.0724243	0.0737244	0.982365	-0.191055	0.85451	0.947168
L2/3 IT CTX_Zfpm2	L2/3 IT CTX_Zfpm2	0.0145761	0.0144059	0.0142743	1.00921	-0.167839	0.871985	0.955031
L5 PT CTX_Npsr1	L5 PT CTX_Npsr1	0.00218818	0.00214742	0.00222255	0.966197	-0.140717	0.892499	0.956053
L4/5 IT CTX_Rspo2_Meis2	L4/5 IT CTX_Rspo2_Meis2	0.00145879	0.00143768	0.0014439	0.995692	-0.139131	0.893702	0.956053
L6 IT CTX_Col27a1	L6 IT CTX_Col27a1	0.0318228	0.031566	0.0316553	0.997179	-0.0645912	0.950507	0.992385
OPC_Chl1	OPC_Chl1	0.0360697	0.0360176	0.0362353	0.993994	-0.0456808	0.964983	0.992385
Car3_Fam135b	Car3_Fam135b	0.00341168	0.00343078	0.00336014	1.02102	0.0430851	0.966971	0.992385
L4/5 IT CTX_Cartpt	L4/5 IT CTX_Cartpt	0.0101409	0.0101388	0.0102246	0.99161	0.0260052	0.98006	0.992385
Vip_Pcdh11x	Vip_Pcdh11x	0.00597633	0.0059819	0.00597085	1.00185	0.0107866	0.991728	0.992385
Lamp5_Nos1	Lamp5_Nos1	0.00129409	0.00127872	0.00130419	0.980473	-0.00992972	0.992385	0.992385

### Sheet: 3C
Supplementary Table 3C
Related to Supplementary Fig. 2E. High-confidence DEGs for 33 cell types
cluster_id	ensembl_id	gene_symbol	log2FoldChange.pb	logCPM	F	pvalue.pb	fdr.pb	log2FoldChange.glmm	pvalue.glmm	fdr.glmm
Ex.group12	ENSMUSG00000027200	Sema6d	1.39228	5.99488	40.2955	3.00017e-06	0.0119932	0.982537	9.16344e-07	0.00183313
Ex.group12	ENSMUSG00000043556	Fbxl7	1.98473	4.30168	36.5878	1.25977e-06	0.0100719	1.36778	2.85471e-08	0.00014776
Ex.group13	ENSMUSG00000022636	Alcam	-0.841345	8.27164	59.7525	1.71001e-07	0.00181517	-0.576643	1.50409e-15	1.82597e-11
Ex.group11	ENSMUSG00000052551	Adarb2	1.546	4.60677	60.9033	6.03597e-06	0.0716469	1.03997	1.79621e-09	1.23705e-05
In.group1-1	ENSMUSG00000036019	Tmtc2	2.193	7.3223	46.4553	1.62951e-06	0.00445833	1.50973	2.37454e-11	4.94617e-08
In.group1-1	ENSMUSG00000059187	Tafa1	1.58356	7.46987	23.8925	0.000101198	0.0692197	1.09336	8.16397e-05	0.0226741
In.group1-1	ENSMUSG00000063600	Egfem1	1.37942	8.32947	37.9275	6.32556e-06	0.00865337	0.935669	8.51805e-14	3.54862e-10
In.group2-2	ENSMUSG00000019828	Grm1	1.05444	5.26037	54.4459	2.17736e-08	0.000242819	0.732703	5.40199e-15	3.49968e-11
In.group2-2	ENSMUSG00000022494	Shisa9	-0.289168	9.51068	19.5266	0.000106862	0.0812976	-0.203066	1.21376e-20	1.57267e-16
In.group2-2	ENSMUSG00000030306	Tmtc1	1.09252	3.46285	19.9769	9.24226e-05	0.0792843	0.761905	1.33868e-06	0.000693812
In.group2-2	ENSMUSG00000035189	Ano4	0.832971	5.09317	26.0698	2.09887e-05	0.0292582	0.584279	2.66391e-05	0.00690326
In.group2-2	ENSMUSG00000045613	Chrm2	1.34719	2.93437	21.2725	6.13263e-05	0.0642045	0.937414	1.39613e-06	0.000695754
In.group2-2	ENSMUSG00000047907	Tshz2	1.25364	3.20503	21.1693	6.33294e-05	0.0642045	0.873276	9.33783e-07	0.000504126
In.group2-2	ENSMUSG00000053930	Shisa6	0.89583	4.93335	27.2652	1.56215e-05	0.0252713	0.628845	1.8198e-05	0.00512779
In.group2-2	ENSMUSG00000056158	Car10	0.695027	6.51313	42.518	3.59494e-07	0.00132902	0.481538	2.96489e-08	3.16932e-05
In.group2-2	ENSMUSG00000057378	Ryr3	0.677632	7.29495	51.3465	1.3341e-07	0.000743893	0.466484	3.17984e-08	3.16932e-05
In.group2-2	ENSMUSG00000059493	Nhs	0.355191	7.30878	18.8532	0.000133145	0.0928022	0.243829	3.96975e-09	6.42951e-06
In.group2-2	ENSMUSG00000059857	Ntng1	1.05318	4.27865	22.6359	8.17401e-05	0.0759638	0.722569	0.000585404	0.0683341
In.group2-2	ENSMUSG00000059974	Ntm	0.382094	8.49623	26.7229	1.21919e-05	0.0252713	0.264149	1.58482e-07	0.000114081
In.group2-2	ENSMUSG00000060534	Dcc	0.555586	9.07521	47.5712	4.76693e-07	0.00132902	0.385782	8.44142e-08	7.15704e-05
In.group2-2	ENSMUSG00000062991	Nrg1	0.29949	10.4574	19.7114	0.000109349	0.0812976	0.207188	4.66907e-05	0.0106188
In.group2-2	ENSMUSG00000074505	Fat3	0.438287	7.20748	20.1699	0.000141795	0.0930174	0.300368	0.000939861	0.0990063
In.group2-2	ENSMUSG00000106515	Gm30382	2.00817	3.34481	32.727	3.21142e-05	0.0397931	1.40551	1.15121e-05	0.00383506
In.group2-2	ENSMUSG00000112117	Rmst	1.59265	2.85159	25.7975	1.58625e-05	0.0252713	1.11119	2.04272e-07	0.000132337
In.group3	ENSMUSG00000038156	Spon1	-1.07258	5.23414	75.6349	3.4036e-08	0.000441106	-0.757599	1.24579e-12	9.18089e-09
In.group3	ENSMUSG00000047907	Tshz2	1.25875	3.05986	42.8983	1.62126e-06	0.0105058	0.854326	8.57758e-10	2.10708e-06
In.group5	ENSMUSG00000017978	Cadps2	-1.03083	6.38579	41.4298	3.0327e-06	0.0304362	-0.718549	4.45053e-07	0.00170193
Olig	ENSMUSG00000019970	Sgk1	0.93011	6.60267	57.0948	5.91183e-06	0.0753817	0.637543	2.51597e-09	1.05226e-05
Remarks: ".pb", results of pseudobulk DE test; ".glmm", results of GLMM-based DE test.

### Sheet: 3D
Supplementary Table 3D
Related to Fig. 2D, Supplementary Fig. 2F. High-confidence DEGs for 92 cell types
cluster_id	ensembl_id	gene_symbol	log2FoldChange.pb	logCPM	F	pvalue.pb	fdr.pb	log2FoldChange.glmm	pvalue.glmm	fdr.glmm
Ex.group2.3	ENSMUSG00000001870	Ltbp1	1.05271	4.72397	56.8367	5.71387e-06	0.0693036	0.714996	1.31747e-27	1.86435e-23
Ex.group2.6	ENSMUSG00000030043	Tacr1	2.54687	1.27509	41.0582	7.48602e-06	0.0966669	1.78834	3.38741e-09	1.62686e-05
Ex.group2.7	ENSMUSG00000039037	St6galnac5	0.58574	6.91184	36.8274	8.47445e-06	0.0930326	0.407461	1.52127e-18	9.82515e-15
Ex.group12.1	ENSMUSG00000027200	Sema6d	1.39228	5.99488	40.2955	3.00017e-06	0.0119932	0.982537	9.16344e-07	0.00183313
Ex.group12.1	ENSMUSG00000043556	Fbxl7	1.98473	4.30168	36.5878	1.25977e-06	0.0100719	1.36778	2.85471e-08	0.00014776
Ex.group5.8	ENSMUSG00000031841	Cdh13	1.62638	5.92628	27.2326	1.61351e-05	0.0799332	1.116	1.43405e-08	4.98075e-05
Ex.group13.1	ENSMUSG00000022636	Alcam	-0.841345	8.27164	59.7525	1.71001e-07	0.00181517	-0.576643	1.50409e-15	1.82597e-11
Ex.group7.2	ENSMUSG00000052551	Adarb2	1.67617	4.18763	47.4033	5.61472e-07	0.00554061	1.16615	8.31769e-14	9.6061e-10
Ex.group7.3	ENSMUSG00000020160	Meis1	2.23919	3.51501	43.8088	1.87717e-06	0.0177467	1.54709	1.62811e-11	1.81673e-07
Ex.group7.3	ENSMUSG00000060534	Dcc	0.575238	9.08474	30.5441	2.0352e-05	0.0641361	0.385556	5.73724e-09	1.69679e-05
Ex.group7.3	ENSMUSG00000090063	Dlx6os1	-1.20858	5.18931	33.3801	1.15961e-05	0.0548147	-0.845595	3.07139e-11	1.81673e-07
Ex.group7.8	ENSMUSG00000067028	Cntnap5b	1.12037	8.08709	35.0648	1.86987e-06	0.0116624	0.776651	3.67927e-06	0.00417814
Ex.group8.1	ENSMUSG00000034755	Pcdh11x	-1.03997	5.91291	32.9339	2.10117e-06	0.00996376	-0.721896	4.436e-06	0.01017
Ex.group8.1	ENSMUSG00000059173	Pde1a	0.574915	7.37161	31.3658	1.88574e-06	0.00996376	0.388104	1.41206e-09	1.61864e-05
Ex.group8.2	ENSMUSG00000040452	Cdh12	0.736896	8.01059	46.5896	3.10573e-09	2.62061e-05	0.497846	7.739e-08	0.000801915
Ex.group8.3	ENSMUSG00000070866	Zfp804a	0.977316	8.03921	33.8823	2.63318e-05	0.0948078	0.680208	1.41132e-06	0.00145445
Ex.group9.3	ENSMUSG00000059187	Tafa1	-1.3054	6.90081	82.3436	9.30752e-08	0.000960722	-0.914762	2.94182e-15	3.63344e-11
Ex.group10.9	ENSMUSG00000046178	Nxph1	1.4666	6.16208	99.3967	1.62205e-09	1.57112e-05	1.01049	7.01238e-18	4.11381e-14
Ex.group10.9	ENSMUSG00000058571	Gpc6	1.01498	4.9622	29.424	1.87833e-05	0.0606452	0.708146	4.6442e-11	1.36226e-07
Ex.group10.9	ENSMUSG00000059203	Il1rapl2	1.6909	5.08735	79.9231	8.66992e-09	4.19884e-05	1.16667	4.23143e-20	4.96474e-16
Ex.group1.1	ENSMUSG00000021010	Npas3	0.553555	7.18067	33.3983	6.87296e-06	0.0752451	0.371334	1.32109e-16	1.66986e-12
Ex.group1.1	ENSMUSG00000074852	Hpse2	-1.54442	3.73717	29.1344	1.74274e-05	0.0953974	-1.08815	1.67216e-08	0.00010568
Ex.group11.1	ENSMUSG00000051910	Sox6	2.30341	3.55653	25.3355	1.82243e-05	0.0756128	1.56419	4.53137e-05	0.037599
Ex.group11.1	ENSMUSG00000052551	Adarb2	2.88924	5.71932	177.046	1.38984e-14	1.15329e-10	2.00322	5.85191e-39	5.82675e-35
Ex.group11.2	ENSMUSG00000031841	Cdh13	1.00458	6.63589	55.747	6.23785e-08	0.00056964	0.688529	1.22218e-10	6.92792e-07
In.group1.1	ENSMUSG00000036019	Tmtc2	2.193	7.3223	46.4553	1.62951e-06	0.00445833	1.50973	2.37454e-11	4.94617e-08
In.group1.1	ENSMUSG00000059187	Tafa1	1.58356	7.46987	23.8925	0.000101198	0.0692197	1.09336	8.16397e-05	0.0226741
In.group1.1	ENSMUSG00000063600	Egfem1	1.37942	8.32947	37.9275	6.32556e-06	0.00865337	0.935669	8.51805e-14	3.54862e-10
In.group2.2	ENSMUSG00000019828	Grm1	0.962652	5.79635	26.4757	6.21627e-06	0.0176252	0.673082	2.05605e-09	3.6231e-06
In.group2.2	ENSMUSG00000053930	Shisa6	1.41654	4.79641	29.9189	2.12169e-06	0.0149367	0.979213	3.59957e-09	5.4369e-06
In.group2.2	ENSMUSG00000056158	Car10	0.634802	7.42676	28.2819	3.51203e-06	0.0149367	0.436297	4.47412e-12	4.73049e-08
In.group2.3	ENSMUSG00000053465	Hs6st3	-0.479078	8.45034	27.488	8.20909e-06	0.078643	-0.330197	1.27225e-11	7.31735e-08
In.group3.2	ENSMUSG00000032355	Mlip	1.24879	4.13412	21.7824	3.30337e-05	0.0769685	0.853376	1.30657e-06	0.00242869
In.group3.2	ENSMUSG00000038156	Spon1	-1.61278	7.13354	130.097	2.80828e-13	2.61732e-09	-1.14145	9.05926e-21	1.01038e-16
In.group3.2	ENSMUSG00000056296	Synpr	-0.816098	6.7904	38.3644	2.3741e-07	0.00110633	-0.571863	2.34444e-13	8.71584e-10
In.group3.2	ENSMUSG00000062257	Opcml	0.337491	11.7825	21.7924	3.29155e-05	0.0769685	0.215919	1.78049e-06	0.00283683
In.group4.1	ENSMUSG00000026322	Htr4	1.16014	3.59406	22.3307	7.77621e-05	0.0797761	0.809721	4.5842e-07	0.000334404
In.group4.1	ENSMUSG00000027210	Meis2	1.19356	4.25768	29.4362	1.40755e-05	0.0288801	0.810833	1.81219e-05	0.00802607
In.group4.1	ENSMUSG00000029088	Kcnip4	0.648284	10.251	52.8637	7.12388e-07	0.0041914	0.448881	2.228e-08	2.76295e-05
In.group4.1	ENSMUSG00000031772	Cntnap4	0.666336	6.68551	42.5949	8.17116e-07	0.0041914	0.452521	1.88438e-17	2.33683e-13
In.group4.1	ENSMUSG00000034488	Edil3	0.476969	7.37856	28.1664	1.74165e-05	0.0297794	0.334539	2.38292e-15	1.47753e-11
In.group4.1	ENSMUSG00000037492	Zmat4	0.690736	5.57822	25.5494	3.32961e-05	0.0487978	0.488198	1.21006e-08	1.66732e-05
In.group4.1	ENSMUSG00000050587	Lrrc4c	0.602483	8.64488	40.2593	2.79157e-06	0.00954625	0.415946	1.8833e-07	0.000155698
In.group4.1	ENSMUSG00000058152	Chsy3	0.829686	5.52482	31.7803	7.50859e-06	0.0192577	0.568887	4.31708e-07	0.000334404
In.group4.1	ENSMUSG00000059146	Ntrk3	0.457976	7.80445	24.3755	4.50511e-05	0.0577724	0.317985	1.48701e-07	0.000131717
In.group4.1	ENSMUSG00000112117	Rmst	1.22887	3.61995	23.3782	5.86187e-05	0.0668188	0.850327	9.38452e-08	8.95211e-05
In.group4.4	ENSMUSG00000022494	Shisa9	1.26323	5.20796	24.2835	7.984e-06	0.0316326	0.909625	7.32753e-05	0.101631
In.group4.4	ENSMUSG00000053141	Ptprt	1.09176	6.66618	48.8215	2.93856e-09	2.32852e-05	0.760263	6.29047e-15	6.29173e-11
In.group5.2	ENSMUSG00000017978	Cadps2	-1.04047	7.02505	33.6929	8.83407e-06	0.0722008	-0.72783	9.73911e-06	0.0169249
Olig.group1	ENSMUSG00000019970	Sgk1	0.970185	7.09237	56.3607	1.20301e-06	0.0134761	0.665513	1.64845e-09	1.3202e-05
Olig.group2	ENSMUSG00000019970	Sgk1	0.823087	6.15244	26.9489	1.67621e-05	0.0569847	0.578051	1.90326e-05	0.0252838
Olig.group2	ENSMUSG00000046764	A530053G22Rik	-0.645967	7.56815	28.3867	1.15449e-05	0.0569847	-0.456484	5.99616e-07	0.00197915
Olig.group2	ENSMUSG00000057914	Cacnb2	0.843825	5.91351	24.5573	3.40851e-05	0.0852043	0.582385	6.6522e-06	0.011362
Olig.group2	ENSMUSG00000110633	Gm32122	0.715518	6.21089	26.8088	1.70971e-05	0.0569847	0.494451	6.01805e-11	7.19518e-07
Olig.group4	ENSMUSG00000002459	Rgs20	1.57888	4.544	22.638	1.47841e-05	0.0552777	1.07561	9.98405e-07	0.0012027
Olig.group4	ENSMUSG00000045991	Onecut2	0.85282	7.00431	29.983	1.13685e-06	0.00850135	0.565896	1.50584e-08	3.62794e-05
Olig.group6	ENSMUSG00000022112	Gpc5	-1.77621	9.83933	27.0483	3.12057e-05	0.0467461	-1.23628	1.57649e-09	2.25044e-06
Olig.group6	ENSMUSG00000032036	Kirrel3	-1.56473	9.89023	23.2201	7.91774e-05	0.0593039	-1.05691	3.28995e-14	9.3928e-11
OPC.group1	ENSMUSG00000023951	Vegfa	0.516433	6.3804	25.2902	7.66598e-06	0.0918844	0.349859	8.63802e-06	0.0233935
OPC.group2	ENSMUSG00000055409	Nell1	1.68334	5.34864	19.2771	1.13761e-05	0.0621476	1.17624	3.58338e-06	0.0138068
Endo.group1	ENSMUSG00000031246	Sh3bgrl	-1.56313	8.82755	25.6551	1.93442e-05	0.0451106	-1.08477	7.83106e-07	0.00294232
Remarks: ".pb", results of pseudobulk DE test; ".glmm", results of GLMM-based DE test.

### Sheet: 3E
Supplementary Table 3E
Related to Fig. 2E. Overrepresentation of GO pathways by up-regulated genes across 92 subtypes
pathway	direction	pathway_name	pathway_type	pval	padj	overlap	size	overlapGenes
GO:0034330	up	cell junction organization	GOBP	1.60842e-06	0.0125923	11	956	Cdh12, Cdh13, Cntnap4, Htr4, Il1rapl2, Lrrc4c, Ntrk3, Ptprt, Shisa6, Vegfa, Zfp804a
GO:0099536	up	synaptic signaling	GOBP	6.33369e-06	0.0247932	10	888	Cacnb2, Cntnap4, Dcc, Grm1, Htr4, Lrrc4c, Nxph1, Shisa6, Shisa9, Tacr1
GO:0045202	up	synapse	GOCC	2.71806e-07	0.000280775	16	1908	Cacnb2, Cdh13, Cntnap4, Dcc, Gpc6, Grm1, Htr4, Il1rapl2, Lrrc4c, Ntrk3, Nxph1, Ptprt, Shisa6, Shisa9, Tacr1, Zfp804a
GO:0098839	up	postsynaptic density membrane	GOCC	6.17685e-07	0.000319034	6	158	Dcc, Grm1, Lrrc4c, Ptprt, Shisa6, Shisa9
GO:0045211	up	postsynaptic membrane	GOCC	1.05028e-06	0.000361646	8	406	Dcc, Grm1, Lrrc4c, Ntrk3, Ptprt, Shisa6, Shisa9, Tacr1
GO:0097060	up	synaptic membrane	GOCC	1.59878e-06	0.000412886	9	585	Cntnap4, Dcc, Grm1, Lrrc4c, Ntrk3, Ptprt, Shisa6, Shisa9, Tacr1
GO:0099634	up	postsynaptic specialization membrane	GOCC	2.44025e-06	0.000504155	6	200	Dcc, Grm1, Lrrc4c, Ptprt, Shisa6, Shisa9
GO:0098978	up	glutamatergic synapse	GOCC	4.6763e-06	0.000805103	10	858	Gpc6, Grm1, Htr4, Il1rapl2, Lrrc4c, Ntrk3, Nxph1, Ptprt, Shisa6, Shisa9
GO:0098794	up	postsynapse	GOCC	2.5434e-05	0.00375333	10	1042	Dcc, Grm1, Htr4, Lrrc4c, Ntrk3, Ptprt, Shisa6, Shisa9, Tacr1, Zfp804a
GO:0097447	up	dendritic tree	GOCC	3.57018e-05	0.00461	9	861	Cntnap4, Grm1, Htr4, Kcnip4, Ltbp1, Shisa6, Shisa9, Tacr1, Zfp804a
GO:0043005	up	neuron projection	GOCC	5.32459e-05	0.00611144	12	1650	Cdh13, Cntnap4, Dcc, Grm1, Htr4, Kcnip4, Ltbp1, Ntrk3, Shisa6, Shisa9, Tacr1, Zfp804a
GO:0036477	up	somatodendritic compartment	GOCC	8.99798e-05	0.00929492	10	1210	Cntnap4, Grm1, Htr4, Kcnip4, Ltbp1, Pde1a, Shisa6, Shisa9, Tacr1, Zfp804a
GO:0098797	up	plasma membrane protein complex	GOCC	0.000143045	0.0134332	7	595	Cacnb2, Cdh12, Cdh13, Grm1, Kcnip4, Shisa6, Shisa9
GO:0099572	up	postsynaptic specialization	GOCC	0.000467196	0.0402178	6	514	Dcc, Grm1, Lrrc4c, Ptprt, Shisa6, Shisa9
GO:0098984	up	neuron to neuron synapse	GOCC	0.000532977	0.0423511	6	527	Dcc, Grm1, Lrrc4c, Ptprt, Shisa6, Shisa9
GO:0032591	up	dendritic spine membrane	GOCC	0.000627247	0.0462818	2	19	Shisa6, Shisa9
GO:0098590	up	plasma membrane region	GOCC	0.000679101	0.0467675	10	1554	Cdh13, Cntnap4, Dcc, Grm1, Lrrc4c, Ntrk3, Ptprt, Shisa6, Shisa9, Tacr1

### Sheet: 3F
Supplementary Table 3F
Related to Supplementary Fig. 2G-H. Overrepresentation of SynGO pathways by up-regulated genes across 92 subtypes
pathway	pathway_id	syngo_domain	syngo_component	syngo_compartment	direction	pathway_name	pathway_type	pval	padj	overlap	size	overlapGenes
SynGO_GO:0099061	GO:0099061	CC	synaptic component	postsynapse	up	integral component of postsynaptic density membrane (GO:0099061)	SynGO	7.22503e-08	8.85412e-06	6	110	Grm1, Dcc, Shisa9, Lrrc4c, Ptprt, Shisa6
SynGO_SYNGO:synprocess	SYNGO:synprocess	BP	process in the synapse	synapse	up	process in the synapse	SynGO	9.62404e-08	8.85412e-06	13	1092	Cacnb2, Grm1, Shisa9, Shisa6, Gpc6, Lrrc4c, Cntnap4, Nxph1, Dcc, Ptprt, Il1rapl2, Ntrk3, Htr4
SynGO_GO:0098839	GO:0098839	CC	synaptic component	postsynapse	up	postsynaptic density membrane (GO:0098839)	SynGO	3.03022e-07	1.43113e-05	6	140	Grm1, Dcc, Shisa9, Lrrc4c, Ptprt, Shisa6
SynGO_GO:0045202	GO:0045202	CC	synaptic component	synapse	up	synapse (GO:0045202)	SynGO	3.11115e-07	1.43113e-05	14	1433	Gpc6, Cdh13, Cntnap4, Nxph1, Htr4, Opcml, Grm1, Dcc, Shisa9, Lrrc4c, Ptprt, Shisa6, Ntrk3, Tacr1
SynGO_GO:0014069	GO:0014069	CC	synaptic component	postsynapse	up	postsynaptic density (GO:0014069)	SynGO	3.78003e-06	0.000139105	7	337	Opcml, Grm1, Dcc, Shisa9, Lrrc4c, Ptprt, Shisa6
SynGO_GO:0098794	GO:0098794	CC	synaptic component	postsynapse	up	postsynapse (GO:0098794)	SynGO	5.84828e-06	0.000179347	10	880	Htr4, Opcml, Grm1, Dcc, Shisa9, Lrrc4c, Ptprt, Shisa6, Ntrk3, Tacr1
SynGO_GO:0099572	GO:0099572	CC	synaptic component	postsynapse	up	postsynaptic specialization (GO:0099572)	SynGO	1.19486e-05	0.000314077	7	402	Opcml, Grm1, Dcc, Shisa9, Lrrc4c, Ptprt, Shisa6
SynGO_GO:0050808	GO:0050808	BP	synapse organization	synapse	up	synapse organization (GO:0050808)	SynGO	0.000170991	0.0039328	6	426	Cntnap4, Ptprt, Lrrc4c, Il1rapl2, Ntrk3, Htr4
SynGO_GO:0007268	GO:0007268	BP	synaptic signaling	synapse	up	chemical synaptic transmission (GO:0007268)	SynGO	0.000420029	0.00858725	4	180	Lrrc4c, Cntnap4, Nxph1, Dcc
SynGO_GO:0099537	GO:0099537	BP	synaptic signaling	synapse	up	trans-synaptic signaling (GO:0099537)	SynGO	0.000804021	0.0132319	4	214	Lrrc4c, Cntnap4, Nxph1, Dcc
SynGO_GO:0098962	GO:0098962	BP	process in the synapse	postsynapse	up	regulation of postsynaptic neurotransmitter receptor activity (GO:0098962)	SynGO	0.000844179	0.0132319	2	22	Shisa9, Shisa6
SynGO_GO:0099536	GO:0099536	BP	synaptic signaling	synapse	up	synaptic signaling (GO:0099536)	SynGO	0.00092162	0.0132319	4	222	Lrrc4c, Cntnap4, Nxph1, Dcc
SynGO_GO:0050804	GO:0050804	BP	synaptic signaling	synapse	up	modulation of chemical synaptic transmission (GO:0050804)	SynGO	0.000934863	0.0132319	3	98	Lrrc4c, Cntnap4, Nxph1
SynGO_GO:0050807	GO:0050807	BP	synapse organization	synapse	up	regulation of synapse organization (GO:0050807)	SynGO	0.00137113	0.0177403	2	28	Cntnap4, Ptprt
SynGO_GO:0051963	GO:0051963	BP	synapse organization	synapse	up	regulation of synapse assembly (GO:0051963)	SynGO	0.00144622	0.0177403	3	114	Il1rapl2, Ntrk3, Htr4
SynGO_GO:0099055	GO:0099055	CC	synaptic component	postsynapse	up	integral component of postsynaptic membrane (GO:0099055)	SynGO	0.00167534	0.0181882	3	120	Grm1, Ntrk3, Tacr1
SynGO_GO:1905606	GO:1905606	BP	synapse organization	presynapse	up	regulation of presynapse assembly (GO:1905606)	SynGO	0.00168043	0.0181882	2	31	Il1rapl2, Ntrk3
SynGO_SYNGO:postsynprocess	SYNGO:postsynprocess	BP	process in the synapse	postsynapse	up	process in the postsynapse	SynGO	0.00194489	0.0198811	4	272	Grm1, Shisa9, Shisa6, Gpc6
SynGO_GO:0045211	GO:0045211	CC	synaptic component	postsynapse	up	postsynaptic membrane (GO:0045211)	SynGO	0.00315754	0.0305783	3	150	Grm1, Ntrk3, Tacr1
SynGO_GO:0007416	GO:0007416	BP	synapse organization	synapse	up	synapse assembly (GO:0007416)	SynGO	0.00405617	0.0373168	3	164	Il1rapl2, Ntrk3, Htr4

### Sheet: 3G
Supplementary Table 3G
Related to Fig. 2F. Preparation of gene sets of psychiatric disorders from GWAS and exome-sequencing studies.
disorder	method	reference_id	data_processing	gene_set	remarks_processed_pathways
Cross-disorder	GWAS	PMID: 31835028	1. Table S3.2: extracted loci associated with three axes: (a) mood and psychotic disoders (BIP, SCZ, MD); (b) early-onset neurodevelopmental disorders (ASD, ADHD, TS); and (c) disorders with compulsive behaviors (AN, OCD) from Tabls S3.2, using threshold m >= 0.9. 2. Table S3.1: extracted genes associated with the risk loci from the column "CandidateGene". Used genes identified by any criterion. …	CD_GWAS_2019_20260704	some genes not available after mapping to MGI symbols; some human genes were mapped to multiple MGI symbols.
Cross-disorder	GWAS	PMID: 41372416	1. Table S47: used genes for factors F1, F2, F4, F5, and the hierarchical p-factor. No QSNP hits 2. Converted human Ensembl IDs to MGI symbols	CD_GWAS_2026_20260704	some genes not available after mapping to MGI symbols; some human genes were mapped to multiple MGI symbols.
ADHD	GWAS	PMID: 36702997	1. Table S13: used genes prioritized gene-based analysis (MAGMA) 2. Converted human Ensembl IDs to MGI symbols	ADHD_GWAS_2023_20260704	some genes not available after mapping to MGI symbols; some human genes were mapped to multiple MGI symbols.
Alzheimer's disease	GWAS	PMID: 30617256	1. Table S18: used genes prioritized by gene-based analysis (MAGMA) 2. Converted HGNC symbols to MGI symbols	AD_GWAS_2019_20260704	some genes not available after mapping to MGI symbols; some human genes were mapped to multiple MGI symbols.
Anxiety disorder	GWAS	PMID: 41634414	1. Table S13: used genes prioritized by gene-based analysis (MAGMA) 2. Table S20: genes with evidence score >= 3 (multiple evidence) 3. Converted human Ensembl IDs to MGI symbols	ANX_GWAS_2026_20260704	some genes not available after mapping to MGI symbols; some human genes were mapped to multiple MGI symbols.
ASD	GWAS	PMID: 30804558	1. Table S10: used genes prioritized by gene-based association at adj. P <= 0.05. 2. Converted HGNC symbols to MGI symbols	ASD_GWAS_2019_20260704	some genes not available after mapping to MGI symbols; some human genes were mapped to multiple MGI symbols.
Bipolar disorder	GWAS	PMID: 39843750	1. Table S29: used 71 genes associated with causal SNPs (including self-report data) [remarks: 71 unique HGNC symbols, but 74 unique Ensembl IDs] - This was identical to S31 filtered by "VEP=="YES"". 2. Table S31: used 36 genes supported by multiple evidence (identified by >= 3 approaches). 3. Converted HGNC symbols to MGI symbols	BIP_GWAS_2025_20260704	some genes not available after mapping to MGI symbols; some human genes were mapped to multiple MGI symbols.
Anorexia nervosa	GWAS	PMID: 31308545	1. Table S11: genes prioritized by gene-based associations (MAGMA), thresholded at P < 2.52E-06 (79 genes). 2. Converted human Ensembl IDs to MGI symbols	AN_GWAS_2019_20260704	some genes not available after mapping to MGI symbols; some human genes were mapped to multiple MGI symbols.
MDD	GWAS	PMID: 39814019	1. Table S8B: genes prioritized by Hi-C-coupled MAGMA (filtered by "HMAGMA==TRUE") (126 genes). 2. Table S8B: genes supported by >= 2 approaches among statistical fine-mapping, eQTL colocalization, pQTL colocalization, and HMAGMA (130 genes). 3. Converted human Ensembl IDs to MGI symbols	MDD_GWAS_2025_20260704	some genes not available after mapping to MGI symbols; some human genes were mapped to multiple MGI symbols.
OCD	GWAS	PMID: 40360802	1. Table S14: genes prioritized by at least 2 approaches ("> 1 Approach == TRUE") (48 genes). 2. Converted HGNC symbols to MGI symbols	OCD_GWAS_2025_20260704	some genes not available after mapping to MGI symbols; some human genes were mapped to multiple MGI symbols.
PTSD	GWAS	PMID: 38637617	1. Table S13: genes prioritized by gene-based associations (MAGMA) (175 genes). 2. Supplemental Data 4: genes prioritized by evidence score; filtered for "Tier 1" genes (47 genes). 3. Converted human Ensembl IDs and HGNC symbols into MGI symbols.	PTSD_GWAS_2024_20260704	some genes not available after mapping to MGI symbols; some human genes were mapped to multiple MGI symbols.
Schizophrenia	GWAS	PMID: 35396580	1. Table S17d: genes prioritized by SMR analysis with eQTL (101 genes). 2. Converted human Ensembl IDs to MGI symbols	SCZ_GWAS_2022_20260704	some genes not available after mapping to MGI symbols; some human genes were mapped to multiple MGI symbols.
Substance use disorder	GWAS	PMID: 37250466	1. Table S3: genes prioritized by gene-based associations (42 genes). 2. Converted human Ensembl IDs to MGI symbols	SUD_GWAS_2023_20260704	some genes not available after mapping to MGI symbols; some human genes were mapped to multiple MGI symbols.
Suicide attempt	GWAS	PMID: 37777856	1. Table S13: genes prioritized by gene-based associations (44 genes). 2. Converted human Ensembl IDs to MGI symbols	SA_GWAS_2023_20260704	some genes not available after mapping to MGI symbols; some human genes were mapped to multiple MGI symbols.
Schizophrenia	Exome sequencing	PMID: 35396579	1. Downloaded table from https://schema.broadinstitute.org/results (retrieved: July 01, 2026). 2. Thresholded genes at FDR <= 0.05 (filtered by "Q meta <= 0.05) (32 genes). 3. Thresholded genes at P <= 0.001 (filtered by "P meta <= 0.001) (61 genes). 4. Thresholded genes at P <= 0.005 (filtered by "P meta <= 0.005) (156 genes). 5. Converted human Ensembl IDs to MGI symbols.	SCZ_WES_2022_20260704	some genes not available after mapping to MGI symbols; some human genes were mapped to multiple MGI symbols.
Bipolar disorder	Exome sequencing	PMID: 35410376	1. Downloaded table from https://bipex.broadinstitute.org/results (retrieved: July 01, 2026). 2. Thresholded genes at P <= .005 for PTVs (filtered by "PTV Fisher p-val <= 0.005") (19 genes) or P <= .005 for damaging missense variants (filtered by "Damaging Missense Fisher p-val <= .005") (25 genes). 3. Separate lists for PTVs and damaging missense variants at P <= .005. 4. Converted human Ensembl…	BIP_WES_2022_20260704	some genes not available after mapping to MGI symbols; some human genes were mapped to multiple MGI symbols.
Developmental disorder	Exome sequencing	PMID: 33057194	1. Table S2: selected genes significantly enriched in damaging DNMs (filtered by "significant==TRUE") (285 genes). 2. Table S2: selected consensus genes (filtered by "significant==TRUE" and "diagnostic_category==consensus") (196 genes). 3. Converted HGNC symbols to MGI symbols	DD_WES_2020_20260704	some genes not available after mapping to MGI symbols; some human genes were mapped to multiple MGI symbols.
ASD	Exome sequencing	PMID: 31981491	1. Table S2: selected genes with case-control association at FDR <= .10 (102 genes). 2. Converted human Ensembl IDs to MGI symbols	ASD_WES_2020_20260704	some genes not available after mapping to MGI symbols; some human genes were mapped to multiple MGI symbols.

### Sheet: 3H
Supplementary Table 3H
Related to Fig. 2F. Overrepresentation of risk gene sets for psychiatric disorders by the extended robust DEGs.
gene_set	direction	label in Fig. 2F	pathway_type	pval	padj	overlap	size	overlapGenes
MDD_GWAS_2025_multi_evidence	up	Major depressive disorder: GWAS (1)	MDD_GWAS_2025	1.42122e-10	2.84245e-10	13	94	Sox6, Cdh9, Ntrk3, Zfhx3, Cdh13, Ldb2, Zfp804a, Cyp7b1, Erbb4, Opcml, Pde4b, Dcc, Tcf4
MDD_GWAS_2025_HMAGMA	up	Major depressive disorder: GWAS (2)	MDD_GWAS_2025	1.46075e-08	1.46075e-08	11	90	Sox6, Cdh9, Ntrk3, Zfhx3, Ldb2, Zfp804a, Erbb4, Opcml, Pde4b, Dcc, Tcf4
BIP_GWAS_2025_position	up	Bipolar disorder: GWAS (1)	BIP_GWAS_2025	9.18018e-06	1.83604e-05	6	40	Rbfox1, Pou6f2, Bcl11b, Lrmda, Erbb4, Shisa9
BIP_GWAS_2025_multi_evidence	up	Bipolar disorder: GWAS (2)	BIP_GWAS_2025	5.01902e-05	5.01902e-05	5	33	Rbfox1, Pou6f2, Bcl11b, Erbb4, Shisa9
ADHD_GWAS_2023_MAGMA	up	ADHD: GWAS	ADHD_GWAS_2023	8.85398e-05	8.85398e-05	5	37	Foxp2, Sema6d, Cdh8, Caln1, Dcc
PTSD_GWAS_2024_Tier1	up	PTSD: GWAS (1)	PTSD_GWAS_2024	0.000146213	0.000292425	5	41	Foxp2, Thsd7b, Pde4b, Dcc, Tcf4
PTSD_GWAS_2024_MAGMA	up	PTSD: GWAS (2)	PTSD_GWAS_2024	0.000328915	0.000328915	8	138	Cacna2d2, Foxp2, Sema6d, Erbb4, Pde4b, Dcc, Tcf4, Kcnmb2
SA_GWAS_2023_MAGMA	up	Suicide attempt: GWAS	SA_GWAS_2023	0.00354274	0.00354274	3	25	Sema6d, Pde4b, Dcc
SUD_GWAS_2023_MAGMA	up	Substance use disorder: GWAS	SUD_GWAS_2023	0.00920691	0.00920691	3	35	Sox6, Sema6d, Pde4b
ANX_GWAS_2026_MAGMA	up	Anxiety disorder: GWAS	ANX_GWAS_2026	0.00864979	0.0172996	4	65	Rbfox1, Cdh13, Cyp7b1, Dcc
ASD_WES_2020_DNM	up	Autism spectrum disorder: Exome	ASD_WES_2020	0.0359485	0.0359485	4	100	Foxp2, Lrrc4c, Tcf4, Rorb
DD_WES_2020_DNM	up	Developmental disorder: Exome	DD_WES_2020	0.0213159	0.0426317	8	274	Alg13, Bcl11b, Foxp2, Meis2, Kcnh1, Pcdh19, Zbtb20, Tcf4
CD_GWAS_2019_BD_SCZ	up	BD-SCZ factor: GWAS	CD_GWAS_2019	0.022148	0.044296	8	276	Rbfox1, Bcl11b, Cntn4, Sv2a, Cacnb2, Zfp804a, Dcc, Grm3
SA_GWAS_2023_MAGMA	down	Suicide attempt: GWAS	SA_GWAS_2023	0.00709876	0.00709876	2	25	Hs6st3, Dcc
ANX_GWAS_2026_MAGMA	down	Anxiety disorder: GWAS	ANX_GWAS_2026	0.00441131	0.00882263	3	65	Tmem165, Cdh13, Dcc
MDD_GWAS_2025_multi_evidence	down	Major depressive disorder: GWAS (1)	MDD_GWAS_2025	0.0121856	0.0243711	3	94	Cdh13, Ldb2, Dcc

### Sheet: 3I
Supplementary Table 3I
Related to Supplementary Fig. 2I. Overrepresentation of DisGeNET gene sets for MeSH F03 category by the extended robust DEGs.
gene_set	direction	pathway_name	pathway_type	pval	padj	overlap	size	overlapGenes
D001714	up	Bipolar Disorder	DISGENET_F03	2.42025e-08	2.91337e-07	17	258	Tcf4, Htr2c, Zfp804a, Cntn4, Gabra5, Vegfa, Erbb4, Pde4b, Cacnb2, Grm3, Htr4, Npas3, Pde10a, Thsd7a, Tacr1, Pla2g4a, Ppp3cc
D012559	up	Schizophrenia	DISGENET_F03	2.64852e-08	2.91337e-07	25	555	Zfp804a, Erbb4, Htr2c, Ppp3cc, Foxp2, Npas3, Tcf4, Pde4b, Grm1, Grm3, Sv2a, Met, Opcml, Ntrk3, Dcc, Htr1f, Pla2g4a, Rbfox1, Gabra5, Pde7b, Pcdh15, Htr4, Cp, Serpini1, Slit3
D003866	up	Depressive disorder	DISGENET_F03	2.62877e-05	0.000192776	12	226	Vegfa, Htr2c, Htr4, Tacr1, Pde4b, Cdh13, Ntrk3, Slc6a15, Grm1, Sgk1, Slit3, Npas3
D000067877	up	Autism Spectrum Disorders	DISGENET_F03	8.76153e-05	0.000481884	9	146	Tcf4, Foxp2, Rbfox1, Met, Cntn4, Gabra5, Bcl11b, Pcdh19, Cacnb2
D003865	up	Major Depressive Disorder	DISGENET_F03	0.000296853	0.00130615	7	103	Htr2c, Vegfa, Npas3, Ntrk3, Slc6a15, Slit3, Sgk1
D019964	up	Mood Disorders	DISGENET_F03	0.000476198	0.00174606	6	80	Htr4, Htr2c, Tacr1, Grm3, Vegfa, Zfp804a
D011618	up	Psychotic Disorders	DISGENET_F03	0.00134908	0.00423997	4	39	Npas3, Pde10a, Tcf4, Ppp3cc
D001321	up	Autistic Disorder	DISGENET_F03	0.0153229	0.042138	6	161	Met, Foxp2, Rbfox1, Gabra5, Cntn4, Cp
D008607	up	Intellectual Disability	DISGENET_F03	0.0183326	0.0448131	10	373	Tcf4, Pcdh19, Bcl11b, Kcnh1, Foxp2, Alg13, Zbtb20, Grm1, Rbfox1, Erbb4
