## Supplementary Table 7 for "A bipolar disorder-associated ultra-rare *AKAP11* protein-truncating variant attenuates stimulus-dependent PKA activation and induces anxiety- and depression-related behaviors in mice"

### Sheet: 7A
Supplementary Table 7A
Related to Fig. 5A-B. Quantification of PKA RIa immunofluorescence in cultured cortical neurons. Mann-Whitney U test.
input	group1	group2	N1	N2	n1	n2	statistic	p	Z	effsize	magnitude	group1_mean	group2_mean
normalized fluorescence in 488 channel	Akap11+/S384*	Akap11+/+	6	5	13	26	236	0.0466	1.99608	0.319628	moderate	2.02242	1

### Sheet: 7B
Supplementary Table 7B
Related to Supplementary Fig. 4A. Quantification of changes in PKA acitivty in response to drugs. Paired Wilcoxon signed-rank test, FDR correction for P values.
input	condition1	condition2	N	n	statistic	p	p.adj	effsize	magnitude	condition1_mean	condition2_mean
mean ΔR/R0	baseline	FSK/Roli	2	13	0	0.000244	0.000732	0.881917	large	-0.0274332	4.03454
mean ΔR/R0	baseline	FSK/Roli+H-89	2	13	35	0.497	0.497	0.203519	small	-0.0274332	0.0144569
mean ΔR/R0	FSK/Roli	FSK/Roli+H-89	2	13	91	0.000244	0.000732	0.881917	large	4.03454	0.0144569
max ΔR/R0	baseline	FSK/Roli	2	13	0	0.000244	0.000732	0.881917	large	0.0511176	4.23936
max ΔR/R0	baseline	FSK/Roli+H-89	2	13	19	0.068	0.068	0.513644	large	0.0511176	0.226821
max ΔR/R0	FSK/Roli	FSK/Roli+H-89	2	13	91	0.000244	0.000732	0.881917	large	4.23936	0.226821
min ΔR/R0	baseline	FSK/Roli	2	13	0	0.000244	0.000732	0.881917	large	-0.0642938	3.65728
min ΔR/R0	baseline	FSK/Roli+H-89	2	13	42	0.839	0.839	0.0678398	small	-0.0642938	-0.0542276
min ΔR/R0	FSK/Roli	FSK/Roli+H-89	2	13	91	0.000244	0.000732	0.881917	large	3.65728	-0.0542276

### Sheet: 7C
Supplementary Table 7C
Related to Fig. 5E. Quantification of changes in PKA activity in cultured neurons. Mann-Whitney U test.
condition	input	group1	group2	N1	N2	n1	n2	statistic	p	Z	effsize	magnitude	group1_mean	group2_mean
baseline	mean F488/F405	Akap11+/+	Akap11+/S384*	2	3	12	15	127	0.0746	1.80542	0.347452	moderate	10.4118	6.97616
post-stimulation	max ΔR/R0	Akap11+/+	Akap11+/S384*	2	3	12	15	141	0.0119	2.48855	0.478921	moderate	2.42552	0.924076
post-stimulation	mean ΔR/R0	Akap11+/+	Akap11+/S384*	2	3	12	15	144	0.0074	2.63493	0.507093	large	2.30451	0.801789
