## Supplementary Table 8 for "A bipolar disorder-associated ultra-rare *AKAP11* protein-truncating variant attenuates stimulus-dependent PKA activation and induces anxiety- and depression-related behaviors in mice"

### Sheet: 8A
Supplementary Table 8A
Related to Fig. 6B. Quantification of morphometric analysis of soma, dendrites and axons of DIV6 cortical neurons. Mann-Whitney U test.
input	input_description	group1	group2	N1	N2	n1	n2	statistic	p	Z	effsize	magnitude	group1_mean	group2_mean
soma_area	soma area (um2)	Akap11+/+	Akap11+/S384*	2	2	9	12	67	0.382	0.92387	0.201605	small	326.714	280.553
dendrite_num_trees	number of dendritic trees	Akap11+/+	Akap11+/S384*	2	2	9	12	31.5	0.111	-1.62835	0.355335	moderate	6.88889	8.41667
dendrite_total_length	total dendritic length (um)	Akap11+/+	Akap11+/S384*	2	2	9	12	78	0.0955	1.70561	0.372194	moderate	377.53	318.447
dendrite_average_length	average dendritic length (um)	Akap11+/+	Akap11+/S384*	2	2	9	12	87	0.0184	2.34521	0.511766	large	55.6777	40.0466
axon_total_length	total axon length (um)	Akap11+/+	Akap11+/S384*	2	2	9	12	48	0.702	-0.426401	0.0930484	small	424.228	448.706
axon_length_primary	length of primary axon (um)	Akap11+/+	Akap11+/S384*	2	2	9	12	54	1	0	0	small	209.383	211.408
